# Dynamics of bleomycin-induced lung injury at single-nucleus resolution

**DOI:** 10.64898/2026.09.08.750170

**Authors:** Cecilia Lopez-Martinez, Yu-Hua Chow, William A. Altemeier, Sina A. Gharib, Chi F. Hung

## Abstract

Single-cell RNA sequencing (scRNA-seq) has emerged as a powerful tool for studying individual cell populations in complex tissues during injury and repair. However, it involves extensive sample manipulation, limiting its application in rare and difficult-to-dissociate cell populations. Single-nucleus RNA sequencing (snRNA-seq) bypasses several of these challenges, but its performance in lung disease models is not well characterized. In a longitudinal murine model of bleomycin-induced lung injury, we performed whole lung snRNA-seq to systematically map 46 cell populations and states with minimal tissue processing. Our approach captured the emergence of Krt8+/Cdkn1a+ transitional alveolar cells and an expansion of macrophage populations during injury. Additionally, we identified sizeable populations of rare cell types, such as pericytes, and cells sensitive to digestion protocols, including a population of activated fibroblasts. These results indicate that snRNA-seq recapitulates the dynamic changes associated with injury as previously reported using single-cell methods and outperforms these approaches in the representation of cell types that are sensitive to processing, thereby highlighting its utility for high resolution analysis of heterogenous tissues such as lung.
