## Supplemental table 2 for "Dynamics of bleomycin-induced lung injury at single-nucleus resolution"

### Sheet: Sheet1
gene_id	gene_short_name	cell_group	marker_score	mean_expression	fraction_expressing	specificity	pseudo_R2	marker_test_p_value	marker_test_q_value
Rtkn2	Rtkn2	AT1 (Rtkn2)	0.581466	2.00361	0.730168	0.796346	0.404808	0	0
Limch1	Limch1	AT1 (Rtkn2)	0.391162	2.36652	0.801535	0.488016	0.352888	1.05705e-317	2.33365e-312
Vegfa	Vegfa	AT1 (Rtkn2)	0.354134	1.35434	0.694057	0.510237	0.271799	8.96895e-244	1.98008e-238
Cped1	Cped1	AT1 (Rtkn2)	0.349488	0.746185	0.455502	0.767259	0.204256	7.70091e-183	1.70013e-177
Col4a4	Col4a4	AT1 (Rtkn2)	0.338519	1.07371	0.645152	0.524712	0.270477	1.41431e-242	3.12237e-237
Col4a3	Col4a3	AT1 (Rtkn2)	0.322688	0.982402	0.610748	0.528349	0.240999	6.45633e-216	1.42536e-210
Magi1	Magi1	AT1 (Rtkn2)	0.308063	1.72012	0.734148	0.41962	0.241183	4.40766e-216	9.73078e-211
Sema3a	Sema3a	AT1 (Rtkn2)	0.286576	0.831872	0.522604	0.548361	0.18793	3.38345e-168	7.46964e-163
Hs2st1	Hs2st1	AT1 (Rtkn2)	0.275145	0.897909	0.592266	0.464563	0.207548	8.50384e-186	1.87739e-180
Qk	Qk	AT1 (Rtkn2)	0.269944	1.52621	0.715098	0.377493	0.223939	1.5448e-200	3.41046e-195
Sema3e	Sema3e	AT1 (Rtkn2)	0.254227	1.20336	0.632641	0.401851	0.180131	3.25991e-161	7.1969e-156
Hopx	Hopx	AT1 (Rtkn2)	0.251274	0.654441	0.470572	0.533976	0.154288	4.00192e-138	8.83503e-133
Clic5	Clic5	AT1 (Rtkn2)	0.240102	0.705812	0.531703	0.451571	0.165584	3.3075e-148	7.30196e-143
Lmo7	Lmo7	AT1 (Rtkn2)	0.239457	2.00851	0.76969	0.311109	0.182075	5.93695e-163	1.3107e-157
Cav1	Cav1	AT1 (Rtkn2)	0.234702	0.520685	0.412283	0.569273	0.152089	3.65585e-136	8.07102e-131
Myo1b	Myo1b	AT1 (Rtkn2)	0.23129	0.697537	0.520898	0.444021	0.153672	1.41601e-137	3.12612e-132
Ager	Ager	AT1 (Rtkn2)	0.22007	0.810716	0.477964	0.460432	0.131058	1.94789e-117	4.30036e-112
Timp3	Timp3	AT1 (Rtkn2)	0.219661	0.785055	0.526869	0.416917	0.153132	4.29218e-137	9.47585e-132
Scel	Scel	AT1 (Rtkn2)	0.219377	0.433613	0.295991	0.741161	0.110789	1.9476e-99	4.29972e-94
Rasgrf2	Rasgrf2	AT1 (Rtkn2)	0.216405	0.316237	0.318169	0.680159	0.121507	5.97536e-109	1.31918e-103
Lama3	Lama3	AT1 (Rtkn2)	0.212729	0.367538	0.362525	0.586799	0.12193	2.51752e-109	5.55793e-104
Ndnf	Ndnf	AT1 (Rtkn2)	0.211465	0.766536	0.486779	0.434417	0.139194	1.12519e-124	2.48408e-119
Malat1	Malat1	AT1 (Rtkn2)	0.204401	25.4556	0.95735	0.213507	0.117786	1.20383e-105	2.65769e-100
Phactr1	Phactr1	AT1 (Rtkn2)	0.198931	0.484192	0.420529	0.47305	0.134597	1.38486e-120	3.05735e-115
Nckap5	Nckap5	AT1 (Rtkn2)	0.194251	2.195	0.744953	0.260756	0.149889	3.34228e-134	7.37876e-129
Ank3	Ank3	AT2 (Ank3)	0.306362	3.85595	0.865763	0.353864	0.209245	1.02631e-269	2.26579e-264
Slc34a2	Slc34a2	AT2 (Ank3)	0.289572	1.51428	0.66973	0.432372	0.177964	5.5798e-229	1.23185e-223
Sftpc	Sftpc	AT2 (Ank3)	0.274591	4.1165	0.766291	0.358337	0.192136	2.10866e-247	4.65529e-242
Hc	Hc	AT2 (Ank3)	0.273934	1.32298	0.566736	0.483354	0.159962	1.18469e-205	2.61544e-200
Sftpb	Sftpb	AT2 (Ank3)	0.271018	4.14468	0.893943	0.303171	0.211523	1.08174e-272	2.38815e-267
Acoxl	Acoxl	AT2 (Ank3)	0.237898	0.68846	0.361666	0.657783	0.111708	1.55657e-143	3.43644e-138
Nckap5	Nckap5	AT2 (Ank3)	0.226111	2.53089	0.778544	0.290428	0.161407	1.60377e-207	3.54064e-202
Snx25	Snx25	AT2 (Ank3)	0.198052	0.973101	0.552646	0.358371	0.0988176	4.88098e-127	1.07757e-121
Ppp1r14c	Ppp1r14c	AT2 (Ank3)	0.196484	0.840944	0.504327	0.389597	0.0877928	5.83035e-113	1.28717e-107
Lamp3	Lamp3	AT2 (Ank3)	0.194425	0.703091	0.462057	0.420782	0.101153	5.04389e-130	1.11354e-124
Adk	Adk	AT2 (Ank3)	0.192813	0.914621	0.539015	0.357714	0.101716	9.60627e-131	2.12078e-125
Lrrk2	Lrrk2	AT2 (Ank3)	0.191933	1.20122	0.566812	0.338618	0.0988136	4.93853e-127	1.09028e-121
Pde4d	Pde4d	AT2 (Ank3)	0.180696	2.46397	0.780228	0.231594	0.0725343	1.59511e-93	3.52153e-88
Pde7b	Pde7b	AT2 (Ank3)	0.171483	0.606772	0.376139	0.455904	0.0813911	8.45099e-105	1.86572e-99
Nrp1	Nrp1	AT2 (Ank3)	0.169509	0.650214	0.416724	0.406767	0.0846831	5.38675e-109	1.18923e-103
Itga9	Itga9	AT2 (Ank3)	0.166692	0.63002	0.424688	0.392504	0.075584	2.09893e-97	4.63381e-92
Tmem163	Tmem163	AT2 (Ank3)	0.166206	0.623588	0.422544	0.393345	0.07705	2.85684e-99	6.30704e-94
Malat1	Malat1	AT2 (Ank3)	0.164351	19.1381	0.95551	0.172004	0.0706293	4.22518e-91	9.32792e-86
Atp8a1	Atp8a1	AT2 (Ank3)	0.164092	1.69916	0.681599	0.240746	0.0575392	1.79993e-74	3.97371e-69
Dram1	Dram1	AT2 (Ank3)	0.162829	0.539866	0.40585	0.401204	0.0722017	4.22494e-93	9.32741e-88
Etv5	Etv5	AT2 (Ank3)	0.16049	0.453863	0.351099	0.457107	0.0773318	1.25043e-99	2.76058e-94
Ccdc141	Ccdc141	AT2 (Ank3)	0.157233	0.855806	0.504327	0.311769	0.0687862	9.32017e-89	2.05761e-83
Tmem164	Tmem164	AT2 (Ank3)	0.154605	0.823269	0.432882	0.357154	0.0619581	4.42095e-80	9.76013e-75
Tmem243	Tmem243	AT2 (Ank3)	0.154144	0.710918	0.464354	0.331954	0.0650643	5.00959e-84	1.10597e-78
Bmp1	Bmp1	AT2 (Ank3)	0.150772	0.41903	0.320928	0.4698	0.0700774	2.12651e-90	4.6947e-85
Abi3bp	Abi3bp	Basal cells (Trp63)	0.530294	1.53625	0.622222	0.852259	0.466316	1.86552e-38	4.11851e-33
Trp63	Trp63	Basal cells (Trp63)	0.455661	0.831546	0.488889	0.932034	0.399801	3.35339e-33	7.40328e-28
Nxn	Nxn	Basal cells (Trp63)	0.259337	0.58634	0.4	0.648344	0.23431	4.09643e-20	9.04369e-15
Nhs	Nhs	Basal cells (Trp63)	0.24007	0.536931	0.355556	0.675196	0.204189	9.99657e-18	2.20694e-12
Efna5	Efna5	Basal cells (Trp63)	0.209928	1.01985	0.466667	0.449846	0.137746	1.91285e-12	4.223e-07
Galnt18	Galnt18	Basal cells (Trp63)	0.208832	1.07145	0.533333	0.39156	0.148117	2.85295e-13	6.29846e-08
Auts2	Auts2	Basal cells (Trp63)	0.206409	0.631093	0.422222	0.488864	0.149797	2.09648e-13	4.62839e-08
Mdga2	Mdga2	Basal cells (Trp63)	0.186934	0.562347	0.377778	0.494826	0.130687	6.99516e-12	1.54432e-06
Slc9a9	Slc9a9	Basal cells (Trp63)	0.182602	0.490618	0.355556	0.513567	0.144024	6.04371e-13	1.33427e-07
Slc25a21	Slc25a21	Basal cells (Trp63)	0.175849	0.314232	0.266667	0.659435	0.12449	2.18553e-11	4.825e-06
Celf2	Celf2	Basal cells (Trp63)	0.157824	1.09508	0.644444	0.2449	0.0776383	1.2581e-07	0.0277751
Rbms3	Rbms3	Basal cells (Trp63)	0.152081	1.26191	0.555556	0.273747	0.0636418	1.71318e-06	0.378219
Papln	Papln	Basal cells (Trp63)	0.148433	0.17663	0.155556	0.954213	0.109966	3.16982e-10	6.99802e-05
Pbx1	Pbx1	Basal cells (Trp63)	0.143689	1.55374	0.666667	0.215533	0.0467357	4.13267e-05	1
Epas1	Epas1	Basal cells (Trp63)	0.142656	0.722262	0.533333	0.26748	0.0816471	5.97206e-08	0.0131845
Slc16a7	Slc16a7	Basal cells (Trp63)	0.139157	0.534408	0.355556	0.391378	0.0765689	1.53504e-07	0.0338891
Dscaml1	Dscaml1	Basal cells (Trp63)	0.130496	0.430977	0.244444	0.533848	0.0907144	1.11122e-08	0.00245324
Sox6	Sox6	Basal cells (Trp63)	0.129723	0.583064	0.444444	0.291876	0.0658436	1.13473e-06	0.250514
Itgb4	Itgb4	Basal cells (Trp63)	0.120017	0.218325	0.244444	0.490977	0.0626051	2.08026e-06	0.459259
Dcn	Dcn	Basal cells (Trp63)	0.118256	0.306642	0.155556	0.760218	0.0735646	2.68573e-07	0.0592929
Tanc2	Tanc2	Basal cells (Trp63)	0.118071	0.882178	0.555556	0.212528	0.0316603	0.000739922	1
Mecom	Mecom	Basal cells (Trp63)	0.116945	2.47602	0.755556	0.15478	0.0131897	0.0294183	1
Maml2	Maml2	Basal cells (Trp63)	0.114748	0.683672	0.4	0.286871	0.0505562	2.00557e-05	1
Ssbp2	Ssbp2	Basal cells (Trp63)	0.112967	0.456087	0.355556	0.31772	0.0636851	1.69935e-06	0.375165
Dnah12	Dnah12	Ciliated cells (Dnah5)	0.356912	1.05536	0.720304	0.495502	0.302299	5.06898e-285	1.11908e-279
Dnah5	Dnah5	Ciliated cells (Dnah5)	0.352495	0.4822	0.583639	0.60396	0.228487	9.25559e-215	2.04336e-209
Cfap43	Cfap43	Ciliated cells (Dnah5)	0.35174	0.676888	0.667157	0.527222	0.253938	6.70592e-239	1.48047e-233
Rp1	Rp1	Ciliated cells (Dnah5)	0.351409	0.576197	0.615969	0.570498	0.238373	3.98595e-224	8.79979e-219
Cdhr3	Cdhr3	Ciliated cells (Dnah5)	0.324879	0.335397	0.518001	0.627177	0.201112	6.76745e-189	1.49405e-183
Dnah3	Dnah3	Ciliated cells (Dnah5)	0.31754	0.414264	0.541514	0.586393	0.203365	5.07498e-191	1.1204e-185
Dnah6	Dnah6	Ciliated cells (Dnah5)	0.309152	0.621258	0.653196	0.473292	0.237414	3.22958e-223	7.12995e-218
Tmem212	Tmem212	Ciliated cells (Dnah5)	0.309004	0.346006	0.520206	0.594003	0.187691	2.97824e-176	6.57506e-171
Cfap44	Cfap44	Ciliated cells (Dnah5)	0.292375	0.474228	0.589762	0.495751	0.2102	1.80255e-197	3.97948e-192
Spef2	Spef2	Ciliated cells (Dnah5)	0.286573	0.495448	0.607397	0.471806	0.212886	5.23211e-200	1.15509e-194
Cfap299	Cfap299	Ciliated cells (Dnah5)	0.285017	0.712897	0.659564	0.43213	0.233464	1.78988e-219	3.95153e-214
Ccdc162	Ccdc162	Ciliated cells (Dnah5)	0.276963	0.458227	0.585354	0.473155	0.20024	4.49773e-188	9.92965e-183
Sec14l3	Sec14l3	Ciliated cells (Dnah5)	0.272558	1.63273	0.849375	0.320893	0.28178	2.06344e-265	4.55545e-260
Rgs22	Rgs22	Ciliated cells (Dnah5)	0.270986	0.400236	0.531227	0.510113	0.185519	3.28827e-174	7.25951e-169
Hydin	Hydin	Ciliated cells (Dnah5)	0.26459	0.313393	0.493755	0.535874	0.159849	4.2081e-150	9.29022e-145
Dnah9	Dnah9	Ciliated cells (Dnah5)	0.263382	0.404588	0.549106	0.479657	0.180606	1.37418e-169	3.03378e-164
Cyp2s1	Cyp2s1	Ciliated cells (Dnah5)	0.258091	0.348872	0.530982	0.486064	0.173571	5.60745e-163	1.23796e-157
Syne1	Syne1	Ciliated cells (Dnah5)	0.256759	0.339753	0.47661	0.538718	0.160848	4.87008e-151	1.07517e-145
Cfap54	Cfap54	Ciliated cells (Dnah5)	0.243907	0.405577	0.543228	0.448995	0.169898	1.57651e-159	3.48046e-154
Dnah11	Dnah11	Ciliated cells (Dnah5)	0.236591	0.31134	0.489101	0.483727	0.152719	2.01432e-143	4.44701e-138
Lrriq1	Lrriq1	Ciliated cells (Dnah5)	0.226238	0.401219	0.55082	0.410729	0.170603	3.43122e-160	7.5751e-155
Cfap61	Cfap61	Ciliated cells (Dnah5)	0.224362	0.285862	0.470732	0.476624	0.142863	3.36876e-134	7.4372e-129
Vwa3a	Vwa3a	Ciliated cells (Dnah5)	0.223994	0.209477	0.400686	0.559027	0.132796	8.62004e-125	1.90305e-119
Stk33	Stk33	Ciliated cells (Dnah5)	0.223142	0.412428	0.525839	0.424354	0.155087	1.21959e-145	2.69249e-140
Cyp2f2	Cyp2f2	Club cells (Cyp2f2)	0.243064	3.30122	0.887324	0.273929	0.246163	3.81831e-252	8.42968e-247
B430010I23Rik	B430010I23Rik	Club cells (Cyp2f2)	0.236481	1.00953	0.527057	0.448682	0.139807	7.16572e-143	1.58198e-137
Scgb1a1	Scgb1a1	Club cells (Cyp2f2)	0.225036	17.3938	0.856931	0.262607	0.163445	5.32917e-167	1.17652e-161
Cbr2	Cbr2	Club cells (Cyp2f2)	0.214481	2.83384	0.825241	0.259901	0.161248	9.3932e-165	2.07374e-159
Col23a1	Col23a1	Club cells (Cyp2f2)	0.203564	0.81183	0.542439	0.375275	0.122542	2.65986e-125	5.87218e-120
Aldh1a1	Aldh1a1	Club cells (Cyp2f2)	0.183489	1.64384	0.679392	0.270079	0.106757	2.80488e-109	6.19233e-104
Mecom	Mecom	Club cells (Cyp2f2)	0.164655	3.34232	0.846924	0.194416	0.0684382	1.58666e-70	3.50287e-65
Ces1d	Ces1d	Club cells (Cyp2f2)	0.163963	0.801305	0.58043	0.282485	0.0988305	3.02585e-101	6.68018e-96
Fmo2	Fmo2	Club cells (Cyp2f2)	0.157836	0.824094	0.547072	0.28851	0.0997791	3.31095e-102	7.30957e-97
Aox3	Aox3	Club cells (Cyp2f2)	0.155916	0.721672	0.515938	0.302199	0.0920973	1.98227e-94	4.37625e-89
Naaladl2	Naaladl2	Club cells (Cyp2f2)	0.154383	1.0776	0.640474	0.241044	0.089558	7.3494e-92	1.62253e-86
Plpp3	Plpp3	Club cells (Cyp2f2)	0.151777	0.537992	0.432543	0.350894	0.0838185	4.67438e-86	1.03196e-80
Fam13a	Fam13a	Club cells (Cyp2f2)	0.147589	0.558298	0.424759	0.347464	0.0676169	1.06907e-69	2.36018e-64
Selenbp1	Selenbp1	Club cells (Cyp2f2)	0.146442	1.01377	0.611935	0.23931	0.0836293	7.26074e-86	1.60295e-80
Kcnk2	Kcnk2	Club cells (Cyp2f2)	0.142375	0.47269	0.415308	0.342819	0.0815662	8.82972e-84	1.94934e-78
Ptpn13	Ptpn13	Club cells (Cyp2f2)	0.136412	0.747096	0.556894	0.244952	0.0576413	1.22052e-59	2.69453e-54
Por	Por	Club cells (Cyp2f2)	0.134749	0.700869	0.536509	0.251159	0.071953	4.50732e-74	9.95081e-69
Prdx6	Prdx6	Club cells (Cyp2f2)	0.13406	0.650773	0.492772	0.272052	0.0628797	6.4042e-65	1.41386e-59
Pbx1	Pbx1	Club cells (Cyp2f2)	0.128911	1.31152	0.679948	0.18959	0.0554061	2.18101e-57	4.81501e-52
Alas1	Alas1	Club cells (Cyp2f2)	0.128182	0.457604	0.388436	0.329994	0.0692616	2.34316e-71	5.173e-66
Alcam	Alcam	Club cells (Cyp2f2)	0.125477	2.26991	0.803002	0.156259	0.0257034	1.74604e-27	3.85474e-22
Bmpr1b	Bmpr1b	Club cells (Cyp2f2)	0.125169	0.733023	0.512787	0.244094	0.0789101	4.25997e-81	9.40473e-76
Atp8a1	Atp8a1	Club cells (Cyp2f2)	0.120764	1.22904	0.640845	0.188446	0.0370131	7.2e-39	1.58955e-33
Fat3	Fat3	Club cells (Cyp2f2)	0.1183	0.358971	0.346924	0.340999	0.0636863	9.84449e-66	2.17337e-60
Cdkn1a	Cdkn1a	DATP-like cells (Cdkn1a)	0.178625	0.453746	0.379747	0.470379	0.114901	2.47727e-70	5.46907e-65
Malat1	Malat1	DATP-like cells (Cdkn1a)	0.159783	20.9061	0.868671	0.183939	0.0194273	3.49656e-13	7.71936e-08
Clu	Clu	DATP-like cells (Cdkn1a)	0.154777	0.656404	0.307753	0.502926	0.0878102	4.10326e-54	9.05877e-49
Anxa1	Anxa1	DATP-like cells (Cdkn1a)	0.147773	0.391259	0.388449	0.380417	0.0918985	1.46926e-56	3.24368e-51
Anxa3	Anxa3	DATP-like cells (Cdkn1a)	0.137484	0.513562	0.496044	0.27716	0.0996413	3.41315e-61	7.53521e-56
Ndnf	Ndnf	DATP-like cells (Cdkn1a)	0.134711	0.571488	0.390032	0.345385	0.0883527	1.94333e-54	4.29029e-49
Actb	Actb	DATP-like cells (Cdkn1a)	0.134409	1.09982	0.493671	0.272265	0.0596199	2.94464e-37	6.50088e-32
Lmo7	Lmo7	DATP-like cells (Cdkn1a)	0.129611	1.21142	0.610759	0.212213	0.0532242	1.96091e-33	4.32911e-28
Cldn18	Cldn18	DATP-like cells (Cdkn1a)	0.124849	0.446008	0.36788	0.339373	0.0714657	2.441e-44	5.38899e-39
Cldn4	Cldn4	DATP-like cells (Cdkn1a)	0.116897	0.185392	0.192247	0.608055	0.0712835	3.13721e-44	6.92601e-39
Itgb6	Itgb6	DATP-like cells (Cdkn1a)	0.115907	0.346893	0.324367	0.357333	0.0835187	1.51423e-51	3.34297e-46
Tpm1	Tpm1	DATP-like cells (Cdkn1a)	0.115509	0.370605	0.40981	0.281861	0.0665423	2.14261e-41	4.73023e-36
Ano1	Ano1	DATP-like cells (Cdkn1a)	0.111029	0.313618	0.364715	0.304426	0.0840364	7.42259e-52	1.63868e-46
Emp2	Emp2	DATP-like cells (Cdkn1a)	0.106985	0.389531	0.406646	0.263091	0.0848907	2.28847e-52	5.05225e-47
Tnip3	Tnip3	DATP-like cells (Cdkn1a)	0.106428	0.153801	0.165348	0.643663	0.0725603	5.40969e-45	1.1943e-39
Phldb2	Phldb2	DATP-like cells (Cdkn1a)	0.103866	0.710049	0.528481	0.196536	0.0480718	2.36113e-30	5.21268e-25
Lgals3	Lgals3	DATP-like cells (Cdkn1a)	0.102366	0.221837	0.207278	0.493856	0.0607088	6.57846e-38	1.45233e-32
Sparc	Sparc	DATP-like cells (Cdkn1a)	0.100644	0.464714	0.341772	0.294477	0.0657497	6.37873e-41	1.40823e-35
Malt1	Malt1	DATP-like cells (Cdkn1a)	0.0990754	0.413565	0.328323	0.301762	0.0655732	8.1333e-41	1.79559e-35
Ahnak	Ahnak	DATP-like cells (Cdkn1a)	0.0971251	0.4356	0.417722	0.232512	0.0555583	7.8896e-35	1.74179e-29
Msn	Msn	DATP-like cells (Cdkn1a)	0.0965255	0.278316	0.356013	0.271129	0.057962	2.88477e-36	6.3687e-31
Pvt1	Pvt1	DATP-like cells (Cdkn1a)	0.0956011	0.140808	0.178797	0.534689	0.0595808	3.10772e-37	6.86091e-32
Exoc4	Exoc4	DATP-like cells (Cdkn1a)	0.094121	0.703372	0.521361	0.180529	0.024556	2.86955e-16	6.33512e-11
Myh9	Myh9	DATP-like cells (Cdkn1a)	0.0927826	0.324541	0.370253	0.250592	0.0526763	4.16891e-33	9.20371e-28
Cdc20b	Cdc20b	Deuterosomal cells (Deup1)	0.615236	1.51584	0.690217	0.891366	0.539769	4.93431e-115	1.08935e-109
Deup1	Deup1	Deuterosomal cells (Deup1)	0.603985	0.682419	0.684783	0.882011	0.551392	1.72208e-117	3.80185e-112
Crocc2	Crocc2	Deuterosomal cells (Deup1)	0.430431	0.335641	0.538043	0.799992	0.330139	7.41493e-71	1.63699e-65
Ccdc39	Ccdc39	Deuterosomal cells (Deup1)	0.417881	0.628923	0.744565	0.561242	0.430893	4.67452e-92	1.03199e-86
Cep128	Cep128	Deuterosomal cells (Deup1)	0.404038	0.95224	0.717391	0.563205	0.3987	2.81702e-85	6.21913e-80
Foxj1	Foxj1	Deuterosomal cells (Deup1)	0.386119	0.683711	0.684783	0.563857	0.360599	2.92768e-77	6.46345e-72
Lrrc23	Lrrc23	Deuterosomal cells (Deup1)	0.377062	0.31129	0.554348	0.68019	0.36172	1.70166e-77	3.75676e-72
Myb	Myb	Deuterosomal cells (Deup1)	0.373813	0.480676	0.592391	0.631024	0.290485	1.58216e-62	3.49294e-57
Mcidas	Mcidas	Deuterosomal cells (Deup1)	0.353477	0.240857	0.434783	0.812996	0.279589	3.06641e-60	6.76972e-55
Strbp	Strbp	Deuterosomal cells (Deup1)	0.351343	1.17604	0.809783	0.433873	0.359501	4.98362e-77	1.10023e-71
Spag6l	Spag6l	Deuterosomal cells (Deup1)	0.344381	0.437844	0.63587	0.541591	0.319767	1.12044e-68	2.4736e-63
Spag17	Spag17	Deuterosomal cells (Deup1)	0.331986	0.64284	0.679348	0.488683	0.337715	1.89549e-72	4.18467e-67
Bbof1	Bbof1	Deuterosomal cells (Deup1)	0.329992	0.354053	0.646739	0.510239	0.335557	5.38749e-72	1.1894e-66
Mdm1	Mdm1	Deuterosomal cells (Deup1)	0.322297	0.247134	0.51087	0.63088	0.258992	6.44591e-56	1.42306e-50
Hsp90aa1	Hsp90aa1	Deuterosomal cells (Deup1)	0.318079	0.812804	0.717391	0.443383	0.28213	8.97782e-61	1.98203e-55
Ccno	Ccno	Deuterosomal cells (Deup1)	0.300719	0.188399	0.347826	0.864567	0.231679	3.45746e-50	7.63304e-45
Cfap299	Cfap299	Deuterosomal cells (Deup1)	0.29945	0.709444	0.695652	0.430459	0.29551	1.39388e-63	3.07728e-58
Hspa4l	Hspa4l	Deuterosomal cells (Deup1)	0.299217	0.763214	0.798913	0.37453	0.312149	4.46282e-67	9.85258e-62
Lrriq1	Lrriq1	Deuterosomal cells (Deup1)	0.290299	0.467795	0.625	0.464478	0.277476	8.51542e-60	1.87995e-54
Dynlrb2	Dynlrb2	Deuterosomal cells (Deup1)	0.2758	0.239631	0.48913	0.563858	0.223671	1.65344e-48	3.65029e-43
Ankfn1	Ankfn1	Deuterosomal cells (Deup1)	0.274798	0.589046	0.603261	0.455521	0.261133	2.29134e-56	5.05859e-51
Dnah7b	Dnah7b	Deuterosomal cells (Deup1)	0.272483	0.327148	0.570652	0.477493	0.232546	2.27552e-50	5.02367e-45
Wdr78	Wdr78	Deuterosomal cells (Deup1)	0.268235	0.375761	0.597826	0.448685	0.242372	1.97729e-52	4.36527e-47
Cep126	Cep126	Deuterosomal cells (Deup1)	0.265672	0.37977	0.63587	0.417808	0.255442	3.58181e-55	7.90757e-50
Scgb3a1	Scgb3a1	Goblet cells (Muc5b)	0.3073	0.943312	0.466667	0.6585	0.266528	2.84356e-70	6.27773e-65
Itprid1	Itprid1	Goblet cells (Muc5b)	0.307212	1.19312	0.627451	0.489618	0.296116	6.51806e-78	1.43899e-72
Muc5b	Muc5b	Goblet cells (Muc5b)	0.278135	0.599839	0.384314	0.723718	0.215553	3.98896e-57	8.80642e-52
Bmpr1b	Bmpr1b	Goblet cells (Muc5b)	0.271065	1.45027	0.658824	0.411437	0.229522	9.99627e-61	2.20688e-55
Bpifb1	Bpifb1	Goblet cells (Muc5b)	0.270923	0.878577	0.407843	0.664283	0.23987	2.14428e-63	4.73393e-58
Fmo3	Fmo3	Goblet cells (Muc5b)	0.26908	1.03428	0.580392	0.463618	0.258245	3.90232e-68	8.61515e-63
Gm37245	Gm37245	Goblet cells (Muc5b)	0.255522	0.524568	0.364706	0.700624	0.200609	2.82961e-53	6.24693e-48
Bpifa1	Bpifa1	Goblet cells (Muc5b)	0.234524	2.11531	0.411765	0.569559	0.22773	2.89572e-60	6.39287e-55
Cadm2	Cadm2	Goblet cells (Muc5b)	0.232878	1.19281	0.552941	0.421163	0.204555	2.7239e-54	6.01356e-49
Cp	Cp	Goblet cells (Muc5b)	0.204694	1.23094	0.572549	0.357513	0.172388	5.26384e-46	1.1621e-40
Cyp2f2	Cyp2f2	Goblet cells (Muc5b)	0.203384	2.79005	0.843137	0.241222	0.173007	3.64613e-46	8.04955e-41
Rad51b	Rad51b	Goblet cells (Muc5b)	0.191207	1.02204	0.584314	0.327233	0.151615	1.17634e-40	2.597e-35
Fut9	Fut9	Goblet cells (Muc5b)	0.185449	0.245881	0.231373	0.801516	0.141666	4.28732e-38	9.46511e-33
Por	Por	Goblet cells (Muc5b)	0.183736	0.986029	0.564706	0.325365	0.142634	2.41622e-38	5.33429e-33
Wdr72	Wdr72	Goblet cells (Muc5b)	0.16985	0.316322	0.301961	0.562491	0.145534	4.32854e-39	9.55612e-34
Aldh1a1	Aldh1a1	Goblet cells (Muc5b)	0.164719	1.50801	0.65098	0.253032	0.10104	1.24441e-27	2.74729e-22
St8sia6	St8sia6	Goblet cells (Muc5b)	0.162512	0.407218	0.266667	0.609418	0.11004	5.97402e-30	1.31888e-24
Epas1	Epas1	Goblet cells (Muc5b)	0.158956	0.833153	0.533333	0.298042	0.127457	1.95344e-34	4.31262e-29
Scgb3a2	Scgb3a2	Goblet cells (Muc5b)	0.157877	0.752533	0.458824	0.344091	0.107876	2.15663e-29	4.7612e-24
Reg3g	Reg3g	Goblet cells (Muc5b)	0.157724	0.349776	0.243137	0.648705	0.121548	6.4952e-33	1.43395e-27
Cbr2	Cbr2	Goblet cells (Muc5b)	0.156074	2.14489	0.741176	0.210576	0.0899963	8.73163e-25	1.92768e-19
Slc12a2	Slc12a2	Goblet cells (Muc5b)	0.155374	0.655713	0.447059	0.347548	0.109709	7.2698e-30	1.60495e-24
Ltf	Ltf	Goblet cells (Muc5b)	0.149782	0.479723	0.223529	0.670078	0.0968085	1.53202e-26	3.38225e-21
Gna14	Gna14	Goblet cells (Muc5b)	0.145437	0.479299	0.376471	0.386318	0.105733	7.6903e-29	1.69779e-23
Mecom	Mecom	Goblet cells (Muc5b)	0.144447	2.84656	0.839216	0.172121	0.0606512	3.28031e-17	7.24194e-12
Piezo2	Piezo2	PNEC (Calca)	0.68382	1.34882	0.774194	0.883267	0.607644	9.13364e-116	2.01643e-110
Nrxn1	Nrxn1	PNEC (Calca)	0.683615	2.21873	0.812903	0.840955	0.669588	1.75436e-127	3.8731e-122
Kcnip1	Kcnip1	PNEC (Calca)	0.644747	0.90898	0.677419	0.95177	0.557049	3.28167e-106	7.24495e-101
Col8a1	Col8a1	PNEC (Calca)	0.639221	1.14519	0.690323	0.925974	0.54781	1.81797e-104	4.01352e-99
Kcnq5	Kcnq5	PNEC (Calca)	0.61832	1.5983	0.774194	0.798663	0.575601	1.03231e-109	2.27903e-104
Meg3	Meg3	PNEC (Calca)	0.54573	0.88013	0.677419	0.805601	0.466367	4.07936e-89	9.006e-84
Tcerg1l	Tcerg1l	PNEC (Calca)	0.53998	0.494199	0.574194	0.940414	0.437547	1.08458e-83	2.39443e-78
Calca	Calca	PNEC (Calca)	0.512094	0.581515	0.516129	0.992183	0.401429	6.73717e-77	1.48737e-71
Meis2	Meis2	PNEC (Calca)	0.511374	1.22474	0.716129	0.714081	0.499981	1.89927e-95	4.19303e-90
Fgf14	Fgf14	PNEC (Calca)	0.505744	0.590514	0.593548	0.852068	0.409446	2.09432e-78	4.62364e-73
Nrg1	Nrg1	PNEC (Calca)	0.484979	2.78739	0.819355	0.591903	0.495597	1.27256e-94	2.80942e-89
Lingo2	Lingo2	PNEC (Calca)	0.479863	0.962859	0.535484	0.89613	0.380174	6.66226e-73	1.47083e-67
Spock3	Spock3	PNEC (Calca)	0.478061	0.45643	0.490323	0.974992	0.378313	1.49022e-72	3.28996e-67
Pex5l	Pex5l	PNEC (Calca)	0.462368	0.358305	0.490323	0.942987	0.378313	1.49022e-72	3.28996e-67
Nlgn1	Nlgn1	PNEC (Calca)	0.423272	0.489689	0.496774	0.852042	0.358954	6.459e-69	1.42595e-63
Robo1	Robo1	PNEC (Calca)	0.414406	1.10313	0.677419	0.611743	0.386984	3.49729e-74	7.72097e-69
Pcsk1	Pcsk1	PNEC (Calca)	0.403068	0.275663	0.406452	0.991676	0.305938	5.79147e-59	1.27858e-53
Tafa1	Tafa1	PNEC (Calca)	0.390845	0.5744	0.470968	0.829877	0.312627	3.21845e-60	7.10537e-55
Ctnna2	Ctnna2	PNEC (Calca)	0.389522	0.454259	0.458065	0.850365	0.308663	1.78425e-59	3.93908e-54
Clstn2	Clstn2	PNEC (Calca)	0.370152	0.493304	0.516129	0.71717	0.334768	2.24856e-64	4.96415e-59
Ptprn2	Ptprn2	PNEC (Calca)	0.352599	0.534537	0.580645	0.607255	0.32189	5.87753e-62	1.29758e-56
Ascl1	Ascl1	PNEC (Calca)	0.351495	0.246634	0.354839	0.990576	0.263283	5.80146e-51	1.28079e-45
Frmpd4	Frmpd4	PNEC (Calca)	0.350069	0.459087	0.470968	0.743297	0.299572	9.06365e-58	2.00098e-52
Cplx2	Cplx2	PNEC (Calca)	0.349939	0.254584	0.419355	0.83447	0.290162	5.27963e-56	1.16558e-50
Snap25	Snap25	PNEC (Calca)	0.348755	0.232805	0.367742	0.948369	0.273822	6.1265e-53	1.35255e-47
Sftpc	Sftpc	Proliferating AT2 (Mki67)	0.195231	3.09676	0.677049	0.288356	0.154847	4.79e-67	1.05749e-61
Ank3	Ank3	Proliferating AT2 (Mki67)	0.186812	2.35768	0.767213	0.243495	0.122404	2.52349e-53	5.57112e-48
Lamp3	Lamp3	Proliferating AT2 (Mki67)	0.17436	0.600505	0.468852	0.371886	0.153154	2.49396e-66	5.50591e-61
Sftpb	Sftpb	Proliferating AT2 (Mki67)	0.172273	2.63679	0.8	0.215341	0.10376	1.90893e-45	4.21434e-40
Slc34a2	Slc34a2	Proliferating AT2 (Mki67)	0.170717	0.966598	0.559016	0.305389	0.129578	2.34224e-56	5.17096e-51
Hc	Hc	Proliferating AT2 (Mki67)	0.166007	0.861805	0.481967	0.344436	0.148895	1.58267e-64	3.49405e-59
Nckap5	Nckap5	Proliferating AT2 (Mki67)	0.163298	1.7776	0.734426	0.222348	0.136554	2.62874e-59	5.80348e-54
Diaph3	Diaph3	Proliferating AT2 (Mki67)	0.160655	0.47543	0.377049	0.426086	0.124927	2.16582e-54	4.78147e-49
Lrrk2	Lrrk2	Proliferating AT2 (Mki67)	0.150214	0.992307	0.513115	0.292748	0.102113	9.4666e-45	2.08994e-39
Ccdc141	Ccdc141	Proliferating AT2 (Mki67)	0.148558	0.757117	0.522951	0.284077	0.104584	8.55979e-46	1.88975e-40
Entpd1	Entpd1	Proliferating AT2 (Mki67)	0.140287	0.418423	0.34918	0.40176	0.115481	2.12862e-50	4.69936e-45
Malat1	Malat1	Proliferating AT2 (Mki67)	0.136415	16.0574	0.906557	0.150476	0.0271101	5.09457e-13	1.12473e-07
Phldb2	Phldb2	Proliferating AT2 (Mki67)	0.134403	0.850294	0.596721	0.225237	0.088191	7.19993e-39	1.58953e-33
Adk	Adk	Proliferating AT2 (Mki67)	0.130782	0.633561	0.483607	0.270431	0.104081	1.39663e-45	3.08335e-40
Sftpd	Sftpd	Proliferating AT2 (Mki67)	0.12909	0.793668	0.522951	0.246849	0.0672107	5.25064e-30	1.15918e-24
Il33	Il33	Proliferating AT2 (Mki67)	0.12634	0.444747	0.316393	0.399314	0.105544	3.36532e-46	7.42961e-41
Cacna1c	Cacna1c	Proliferating AT2 (Mki67)	0.121927	0.521186	0.429508	0.283875	0.10044	4.82169e-44	1.06448e-38
Pde4d	Pde4d	Proliferating AT2 (Mki67)	0.116826	1.59879	0.7	0.166894	0.0297067	3.99769e-14	8.82569e-09
Slc26a4	Slc26a4	Proliferating AT2 (Mki67)	0.116701	0.293069	0.231148	0.504878	0.0933448	4.79026e-41	1.05755e-35
Lrp2	Lrp2	Proliferating AT2 (Mki67)	0.114411	0.327809	0.295082	0.387727	0.0938846	2.83349e-41	6.25549e-36
Atp8a1	Atp8a1	Proliferating AT2 (Mki67)	0.112738	1.13365	0.636066	0.177243	0.0332933	1.19471e-15	2.63756e-10
Tmem243	Tmem243	Proliferating AT2 (Mki67)	0.106755	0.516556	0.409836	0.260481	0.0633543	2.23812e-28	4.94109e-23
Nrp1	Nrp1	Proliferating AT2 (Mki67)	0.103656	0.429201	0.35082	0.295469	0.0666404	9.14568e-30	2.01909e-24
Alcam	Alcam	Proliferating AT2 (Mki67)	0.102958	1.97518	0.732787	0.140502	0.00640426	0.00044927	1
Scgb1a1	Scgb1a1	Proliferating club cells (Mki67)	0.199263	16.1476	0.802632	0.248262	0.124002	2.08913e-31	4.61217e-26
Mki67	Mki67	Proliferating club cells (Mki67)	0.195658	0.363005	0.403509	0.484891	0.167759	6.4195e-42	1.41723e-36
Kif23	Kif23	Proliferating club cells (Mki67)	0.176998	0.238258	0.364035	0.486212	0.15569	5.09196e-39	1.12415e-33
Cyp2f2	Cyp2f2	Proliferating club cells (Mki67)	0.144304	1.86493	0.811404	0.177845	0.0860038	2.86113e-22	6.31651e-17
Fat3	Fat3	Proliferating club cells (Mki67)	0.14372	0.3746	0.407895	0.352345	0.107985	1.47713e-27	3.26106e-22
Aldh1a1	Aldh1a1	Proliferating club cells (Mki67)	0.142026	1.21142	0.662281	0.21445	0.0823391	2.18137e-21	4.81581e-16
Hp	Hp	Proliferating club cells (Mki67)	0.141919	0.734539	0.460526	0.308168	0.0781474	2.22919e-20	4.92138e-15
Cbr2	Cbr2	Proliferating club cells (Mki67)	0.130781	1.72512	0.732456	0.178551	0.0656625	2.27817e-17	5.02953e-12
Top2a	Top2a	Proliferating club cells (Mki67)	0.129891	0.339641	0.324561	0.400204	0.0999402	1.26981e-25	2.80335e-20
Selenbp1	Selenbp1	Proliferating club cells (Mki67)	0.121191	0.76396	0.627193	0.193227	0.082078	2.52122e-21	5.5661e-16
Smc4	Smc4	Proliferating club cells (Mki67)	0.121076	0.360067	0.434211	0.278841	0.075112	1.20062e-19	2.65061e-14
Naaladl2	Naaladl2	Proliferating club cells (Mki67)	0.120531	0.81356	0.618421	0.194902	0.0616981	2.06231e-16	4.55296e-11
Ect2	Ect2	Proliferating club cells (Mki67)	0.117719	0.203103	0.280702	0.419372	0.0814791	3.51392e-21	7.75767e-16
Mecom	Mecom	Proliferating club cells (Mki67)	0.116599	2.26262	0.807018	0.144481	0.0215809	1.18155e-06	0.260851
Diaph3	Diaph3	Proliferating club cells (Mki67)	0.109625	0.323813	0.346491	0.316385	0.0794358	1.09107e-20	2.40876e-15
Retnla	Retnla	Proliferating club cells (Mki67)	0.109108	0.617816	0.307018	0.35538	0.0676465	7.56868e-18	1.67094e-12
Cenpf	Cenpf	Proliferating club cells (Mki67)	0.107473	0.199976	0.236842	0.453773	0.0775888	3.03891e-20	6.70901e-15
Anln	Anln	Proliferating club cells (Mki67)	0.106096	0.165971	0.20614	0.51468	0.0857795	3.2399e-22	7.15272e-17
Nfia	Nfia	Proliferating club cells (Mki67)	0.105607	0.611796	0.605263	0.174482	0.0419186	1.26242e-11	2.78705e-06
Rad51b	Rad51b	Proliferating club cells (Mki67)	0.0967284	0.522566	0.491228	0.196911	0.0549255	8.92305e-15	1.96994e-09
Bmpr1b	Bmpr1b	Proliferating club cells (Mki67)	0.0967174	0.514899	0.517544	0.186878	0.0634661	7.71921e-17	1.70417e-11
Larp4b	Larp4b	Proliferating club cells (Mki67)	0.0949661	0.45513	0.548246	0.173218	0.0400706	3.54871e-11	7.83448e-06
Atp1b1	Atp1b1	Proliferating club cells (Mki67)	0.0947856	0.494346	0.508772	0.186303	0.03479	6.83953e-10	0.000150996
Cp	Cp	Proliferating club cells (Mki67)	0.0946534	0.586079	0.464912	0.203594	0.0546367	1.04799e-14	2.31364e-09
Gclc	Gclc	Proliferating club cells (Mki67)	0.0938037	0.855689	0.574561	0.163261	0.0311758	5.21102e-09	0.00115044
