## Supplemental table 3 for "Dynamics of bleomycin-induced lung injury at single-nucleus resolution"

### Sheet: Sheet1
gene_id	gene_short_name	cell_group	marker_score	mean_expression	fraction_expressing	specificity	pseudo_R2	marker_test_p_value	marker_test_q_value
Reln	Reln	LEC (Reln)	0.437784	1.42121	0.488038	0.897027	0.353048	2.75422e-78	1.80016e-73
Mmrn1	Mmrn1	LEC (Reln)	0.398046	1.00689	0.430622	0.924352	0.323573	8.48309e-72	5.54455e-67
Prox1	Prox1	LEC (Reln)	0.344334	0.700876	0.373206	0.922638	0.275846	2.49038e-61	1.62771e-56
Magi1	Magi1	LEC (Reln)	0.344288	1.3994	0.569378	0.604674	0.231768	1.05344e-51	6.88529e-47
Zfpm2	Zfpm2	LEC (Reln)	0.287198	0.966015	0.425837	0.674431	0.205602	5.24509e-46	3.42819e-41
Plce1	Plce1	LEC (Reln)	0.286153	0.586202	0.325359	0.879498	0.201121	4.94466e-45	3.23183e-40
Lama4	Lama4	LEC (Reln)	0.28554	0.736603	0.37799	0.755416	0.204084	1.12158e-45	7.33062e-41
Tshz2	Tshz2	LEC (Reln)	0.270015	0.945581	0.430622	0.627035	0.206622	3.14726e-46	2.05705e-41
Sema3d	Sema3d	LEC (Reln)	0.264499	0.548581	0.287081	0.921339	0.191142	7.29196e-43	4.76603e-38
Nrp2	Nrp2	LEC (Reln)	0.262455	0.703467	0.373206	0.703244	0.193821	1.90885e-43	1.24762e-38
Stox2	Stox2	LEC (Reln)	0.251446	0.931087	0.430622	0.583913	0.161987	1.54806e-36	1.01181e-31
D5Ertd615e	D5Ertd615e	LEC (Reln)	0.233861	0.518075	0.282297	0.828423	0.155011	5.03196e-35	3.28889e-30
Flt4	Flt4	LEC (Reln)	0.22226	0.592041	0.301435	0.737338	0.131539	6.08452e-30	3.97684e-25
Sned1	Sned1	LEC (Reln)	0.200635	0.428331	0.267943	0.7488	0.137461	3.18131e-31	2.0793e-26
Maf	Maf	LEC (Reln)	0.196169	0.419703	0.248804	0.78845	0.156925	1.93563e-35	1.26513e-30
Malat1	Malat1	LEC (Reln)	0.185264	6.33779	0.784689	0.236099	0.00257123	0.113194	1
Zfp521	Zfp521	LEC (Reln)	0.174235	0.605085	0.363636	0.479145	0.0814809	4.07178e-19	2.66132e-14
Sema3a	Sema3a	LEC (Reln)	0.172151	0.451151	0.191388	0.89949	0.120547	1.45351e-27	9.50011e-23
Pde7b	Pde7b	LEC (Reln)	0.16481	0.506864	0.215311	0.765453	0.106328	1.72779e-24	1.12929e-19
Peak1	Peak1	LEC (Reln)	0.163579	0.488403	0.315789	0.518	0.0898251	6.38938e-21	4.1761e-16
Gm42418	Gm42418	LEC (Reln)	0.16312	5.29347	0.751196	0.217147	0.00142669	0.238049	1
Pcsk6	Pcsk6	LEC (Reln)	0.162515	0.237813	0.172249	0.94349	0.120847	1.2515e-27	8.17981e-23
Tcf4	Tcf4	LEC (Reln)	0.159828	1.24423	0.559809	0.285505	0.0176627	3.27877e-05	1
Sema6a	Sema6a	LEC (Reln)	0.156738	1.0225	0.483254	0.324339	0.0292748	8.87017e-08	0.00579754
Nxn	Nxn	LEC (Reln)	0.154366	0.535003	0.277512	0.55625	0.081039	5.07404e-19	3.31639e-14
Top2a	Top2a	Proliferating endothelial cells (Mki67)	0.219575	0.438261	0.286195	0.76722	0.154397	1.50937e-42	9.86527e-38
Mki67	Mki67	Proliferating endothelial cells (Mki67)	0.191283	0.390457	0.259259	0.737806	0.134279	3.48835e-37	2.27999e-32
Adgrl3	Adgrl3	Proliferating endothelial cells (Mki67)	0.184901	2.18581	0.592593	0.31202	0.0482448	2.61065e-14	1.70632e-09
Gm42418	Gm42418	Proliferating endothelial cells (Mki67)	0.18165	6.61294	0.707071	0.256905	0.00204111	0.11775	1
Smc4	Smc4	Proliferating endothelial cells (Mki67)	0.175277	0.53638	0.3367	0.520572	0.094182	1.61698e-26	1.05686e-21
Diaph3	Diaph3	Proliferating endothelial cells (Mki67)	0.167154	0.346732	0.225589	0.740967	0.120364	1.76769e-33	1.15536e-28
Epas1	Epas1	Proliferating endothelial cells (Mki67)	0.161824	1.13097	0.592593	0.273078	0.0271557	1.12778e-08	0.000737116
Cenpf	Cenpf	Proliferating endothelial cells (Mki67)	0.131242	0.244213	0.175084	0.749596	0.0966915	3.48238e-27	2.27609e-22
Calcrl	Calcrl	Proliferating endothelial cells (Mki67)	0.131238	2.19771	0.659933	0.198865	0.000394948	0.49141	1
Kif15	Kif15	Proliferating endothelial cells (Mki67)	0.130656	0.187794	0.16835	0.776095	0.0901989	1.84903e-25	1.20853e-20
Sdk1	Sdk1	Proliferating endothelial cells (Mki67)	0.129156	0.324856	0.175084	0.737678	0.0830441	1.47089e-23	9.61372e-19
Knl1	Knl1	Proliferating endothelial cells (Mki67)	0.128546	0.239534	0.164983	0.779148	0.0798502	1.03747e-22	6.7809e-18
Cyyr1	Cyyr1	Proliferating endothelial cells (Mki67)	0.127226	1.18656	0.515152	0.246968	0.00768535	0.00239786	1
Ptprb	Ptprb	Proliferating endothelial cells (Mki67)	0.124442	1.1305	0.538721	0.230996	0.00747714	0.00274882	1
Actb	Actb	Proliferating endothelial cells (Mki67)	0.123413	0.835704	0.373737	0.330212	0.0268795	1.33798e-08	0.000874501
Gm26917	Gm26917	Proliferating endothelial cells (Mki67)	0.121296	3.13466	0.468013	0.259173	0.0001039	0.724155	1
Arl15	Arl15	Proliferating endothelial cells (Mki67)	0.120405	1.25562	0.511785	0.235264	0.000615495	0.390358	1
Ptprm	Ptprm	Proliferating endothelial cells (Mki67)	0.111635	1.11918	0.515152	0.216703	0.000108267	0.718659	1
Plcb1	Plcb1	Proliferating endothelial cells (Mki67)	0.110431	0.920139	0.407407	0.271057	0.00897971	0.00103152	1
Bmpr2	Bmpr2	Proliferating endothelial cells (Mki67)	0.109914	0.917282	0.481481	0.228284	0.00354495	0.0392432	1
Lmnb1	Lmnb1	Proliferating endothelial cells (Mki67)	0.107975	0.226057	0.148148	0.728834	0.0750595	1.94307e-21	1.26999e-16
Sptbn1	Sptbn1	Proliferating endothelial cells (Mki67)	0.106678	1.06271	0.525253	0.203098	0.00153081	0.175519	1
Kif11	Kif11	Proliferating endothelial cells (Mki67)	0.103243	0.139043	0.127946	0.806923	0.0694476	6.01511e-20	3.93147e-15
Ptprg	Ptprg	Proliferating endothelial cells (Mki67)	0.102847	1.11581	0.47138	0.218183	0.000516271	0.431465	1
Prickle2	Prickle2	aCAP (Prickle2)	0.517087	5.57118	0.885069	0.584234	0.425252	1.53576e-278	1.00377e-273
Rgs6	Rgs6	aCAP (Prickle2)	0.484594	1.50884	0.578245	0.838043	0.327805	7.40492e-212	4.83985e-207
Kitl	Kitl	aCAP (Prickle2)	0.357859	1.45639	0.604926	0.591575	0.240693	5.37295e-154	3.51176e-149
Aff3	Aff3	aCAP (Prickle2)	0.31893	2.23219	0.703951	0.453057	0.176278	3.28649e-112	2.14805e-107
Atp8a1	Atp8a1	aCAP (Prickle2)	0.291856	1.18727	0.537712	0.542775	0.183933	3.92159e-117	2.56315e-112
Psd3	Psd3	aCAP (Prickle2)	0.246539	1.19482	0.550026	0.448231	0.111234	8.02079e-71	5.24239e-66
Nrp1	Nrp1	aCAP (Prickle2)	0.242662	1.0996	0.537199	0.451718	0.131894	6.96081e-84	4.54959e-79
Piezo2	Piezo2	aCAP (Prickle2)	0.241622	1.02448	0.521293	0.463505	0.127377	5.06318e-81	3.3093e-76
Arhgef3	Arhgef3	aCAP (Prickle2)	0.235032	1.14248	0.537199	0.437514	0.108369	5.12489e-69	3.34963e-64
Dach1	Dach1	aCAP (Prickle2)	0.234406	1.27853	0.52745	0.444414	0.106339	9.73262e-68	6.36124e-63
Igfbp7	Igfbp7	aCAP (Prickle2)	0.224918	0.748398	0.413545	0.543877	0.118399	2.4155e-75	1.57877e-70
Pde8b	Pde8b	aCAP (Prickle2)	0.211991	0.387899	0.251411	0.843206	0.125736	5.53937e-80	3.62053e-75
Slc22a23	Slc22a23	aCAP (Prickle2)	0.210175	0.345381	0.23961	0.877153	0.119175	7.80533e-76	5.10156e-71
Tbx3os1	Tbx3os1	aCAP (Prickle2)	0.199058	0.413481	0.258594	0.769772	0.117178	1.42658e-74	9.32413e-70
Kdr	Kdr	aCAP (Prickle2)	0.195044	0.789395	0.416111	0.468732	0.0897894	2.42053e-57	1.58206e-52
Malat1	Malat1	aCAP (Prickle2)	0.193349	6.3383	0.818881	0.236114	0.00788043	2.60819e-06	0.170472
Edil3	Edil3	aCAP (Prickle2)	0.193205	0.573511	0.343766	0.562025	0.104313	1.83319e-66	1.19817e-61
Lmntd1	Lmntd1	aCAP (Prickle2)	0.192886	0.354919	0.24628	0.783197	0.113094	5.38626e-72	3.52046e-67
Prkce	Prkce	aCAP (Prickle2)	0.191486	1.12461	0.546947	0.3501	0.0513491	2.33026e-33	1.52306e-28
Smarca2	Smarca2	aCAP (Prickle2)	0.190506	0.871821	0.476142	0.400104	0.0808092	1.01425e-51	6.62912e-47
Emp2	Emp2	aCAP (Prickle2)	0.19026	0.535188	0.334017	0.569612	0.102842	1.54442e-65	1.00943e-60
Tmeff2	Tmeff2	aCAP (Prickle2)	0.187013	0.363239	0.213956	0.874075	0.103107	1.05174e-65	6.87415e-61
Elmo1	Elmo1	aCAP (Prickle2)	0.183677	1.01917	0.4941	0.37174	0.0651703	5.85991e-42	3.83004e-37
Calcrl	Calcrl	aCAP (Prickle2)	0.18253	2.9044	0.743458	0.245515	0.0145992	1.55749e-10	1.01797e-05
Rbms1	Rbms1	aCAP (Prickle2)	0.178177	1.3185	0.583376	0.305423	0.0310555	9.17132e-21	5.99438e-16
Adgrl3	Adgrl3	gCAP (Calcrl)	0.272742	3.07151	0.672344	0.405658	0.116475	1.76327e-101	1.15247e-96
Calcrl	Calcrl	gCAP (Calcrl)	0.234106	3.82693	0.773862	0.302517	0.0334262	6.675e-30	4.36278e-25
Nckap5	Nckap5	gCAP (Calcrl)	0.214599	1.89821	0.571669	0.37539	0.0663315	5.2135e-58	3.40755e-53
Ptprm	Ptprm	gCAP (Calcrl)	0.206482	1.95437	0.624621	0.330572	0.0381553	6.32374e-34	4.1332e-29
Arl15	Arl15	gCAP (Calcrl)	0.200457	2.01702	0.594772	0.337032	0.031307	4.22881e-28	2.76395e-23
Sema3c	Sema3c	gCAP (Calcrl)	0.193095	1.29817	0.451939	0.427259	0.0670517	1.25489e-58	8.20193e-54
Ldb2	Ldb2	gCAP (Calcrl)	0.192961	1.89226	0.609781	0.316444	0.0301428	4.12913e-27	2.6988e-22
Plcb1	Plcb1	gCAP (Calcrl)	0.185643	1.42297	0.490894	0.378173	0.0572848	2.97628e-50	1.94529e-45
Ptprg	Ptprg	gCAP (Calcrl)	0.169296	1.67325	0.571164	0.296405	0.0230408	4.47096e-21	2.92222e-16
Bmpr2	Bmpr2	gCAP (Calcrl)	0.165524	1.34045	0.544182	0.30417	0.0237025	1.22508e-21	8.00713e-17
Cyyr1	Cyyr1	gCAP (Calcrl)	0.163901	1.52364	0.549241	0.298413	0.0213734	1.16722e-19	7.62892e-15
Epas1	Epas1	gCAP (Calcrl)	0.163366	1.3038	0.537099	0.304163	0.01897	1.28819e-17	8.4196e-13
Malat1	Malat1	gCAP (Calcrl)	0.161266	5.51368	0.758853	0.212513	8.81187e-06	0.854163	1
Hmcn1	Hmcn1	gCAP (Calcrl)	0.156769	1.05394	0.415177	0.377594	0.0444404	2.79625e-39	1.82763e-34
Ptprb	Ptprb	gCAP (Calcrl)	0.156196	1.43977	0.563238	0.277317	0.0206874	4.46854e-19	2.92064e-14
Tspan7	Tspan7	gCAP (Calcrl)	0.15477	1.08891	0.45683	0.338791	0.0318688	1.40813e-28	9.20357e-24
Pde3a	Pde3a	gCAP (Calcrl)	0.147727	1.13903	0.46172	0.319949	0.0309498	8.50842e-28	5.5611e-23
Ccdc85a	Ccdc85a	gCAP (Calcrl)	0.147474	0.909767	0.402698	0.366216	0.0332515	9.39659e-30	6.14161e-25
Bmp6	Bmp6	gCAP (Calcrl)	0.147121	0.764043	0.349916	0.420446	0.0520017	9.82608e-46	6.42232e-41
Adgrl4	Adgrl4	gCAP (Calcrl)	0.135029	0.941349	0.421922	0.320034	0.0217372	5.72876e-20	3.74432e-15
Adgrf5	Adgrf5	gCAP (Calcrl)	0.133484	0.983875	0.462732	0.28847	0.0102922	3.20782e-10	2.09663e-05
Cd36	Cd36	gCAP (Calcrl)	0.132745	0.944826	0.419393	0.316517	0.0224428	1.44037e-20	9.41425e-16
Sptbn1	Sptbn1	gCAP (Calcrl)	0.131352	1.34374	0.541653	0.242502	0.000254804	0.322941	1
Gm42418	Gm42418	gCAP (Calcrl)	0.128771	4.60257	0.659191	0.195347	0.00280371	0.0010395	1
Hpgd	Hpgd	gCAP (Calcrl)	0.128476	0.847044	0.378752	0.339209	0.0246068	2.08882e-22	1.36525e-17
Vwf	Vwf	vEC (Vwf)	0.32209	1.13258	0.497331	0.647638	0.204827	2.37872e-106	1.55473e-101
Ptprb	Ptprb	vEC (Vwf)	0.251483	2.01453	0.701957	0.35826	0.109439	4.8737e-57	3.18545e-52
Heg1	Heg1	vEC (Vwf)	0.231164	1.45529	0.594306	0.388965	0.100097	2.88633e-52	1.8865e-47
Cemip2	Cemip2	vEC (Vwf)	0.215155	1.20752	0.55516	0.387556	0.0894074	8.14633e-47	5.32444e-42
Samd5	Samd5	vEC (Vwf)	0.206186	0.614733	0.346975	0.59424	0.11932	4.25852e-62	2.78337e-57
Malat1	Malat1	vEC (Vwf)	0.192475	6.39612	0.809609	0.237739	0.00576284	0.000284003	1
Pde3a	Pde3a	vEC (Vwf)	0.184819	1.26832	0.532028	0.347385	0.0639445	7.09378e-34	4.6365e-29
Gm42418	Gm42418	vEC (Vwf)	0.183239	6.05406	0.762456	0.240327	0.010882	6.06969e-07	0.0396715
Slc6a2	Slc6a2	vEC (Vwf)	0.179812	0.468478	0.25089	0.716699	0.116554	1.11158e-60	7.26532e-56
Calcrl	Calcrl	vEC (Vwf)	0.164822	2.63565	0.72242	0.228153	0.00582095	0.000264561	1
Vegfc	Vegfc	vEC (Vwf)	0.159077	0.600735	0.282028	0.564046	0.0822408	3.6204e-43	2.3663e-38
Adgrg6	Adgrg6	vEC (Vwf)	0.150721	0.352606	0.218861	0.688661	0.093246	9.01722e-49	5.89366e-44
Samd12	Samd12	vEC (Vwf)	0.146261	0.858579	0.435053	0.336192	0.0454304	1.69887e-24	1.11038e-19
Cyyr1	Cyyr1	vEC (Vwf)	0.143573	1.28566	0.547153	0.262399	0.0143858	9.61297e-09	0.000628304
Gm30382	Gm30382	vEC (Vwf)	0.141184	0.847971	0.379893	0.371641	0.0434475	1.71363e-23	1.12003e-18
Utrn	Utrn	vEC (Vwf)	0.13918	0.893183	0.412811	0.337152	0.0380956	8.76836e-21	5.731e-16
Gm26917	Gm26917	vEC (Vwf)	0.137812	3.05775	0.541815	0.254353	0.00517467	0.000583544	1
Foxp1	Foxp1	vEC (Vwf)	0.137724	0.870056	0.462633	0.297697	0.0265569	6.13537e-15	4.01008e-10
Eln	Eln	vEC (Vwf)	0.130749	0.599107	0.292705	0.446691	0.0571447	1.98518e-30	1.29751e-25
Flt1	Flt1	vEC (Vwf)	0.130229	0.750522	0.425267	0.306228	0.0270119	3.60653e-15	2.35723e-10
Prkg1	Prkg1	vEC (Vwf)	0.129013	1.71986	0.344306	0.374705	0.0106607	7.89522e-07	0.0516032
Prex2	Prex2	vEC (Vwf)	0.12744	0.778629	0.439502	0.289964	0.0275517	1.92041e-15	1.25518e-10
Zbtb20	Zbtb20	vEC (Vwf)	0.122134	1.19308	0.536477	0.22766	0.000397878	0.340404	1
Bmpr2	Bmpr2	vEC (Vwf)	0.121718	0.975688	0.508897	0.23918	0.00976417	2.29556e-06	0.150038
Lyve1	Lyve1	vEC (Vwf)	0.119292	0.626608	0.339858	0.351004	0.0394798	1.74684e-21	1.14174e-16
