## Supplemental table 4 for "Dynamics of bleomycin-induced lung injury at single-nucleus resolution"

### Sheet: Sheet1
gene_id	gene_short_name	cell_group	marker_score	mean_expression	fraction_expressing	specificity	pseudo_R2	marker_test_p_value	marker_test_q_value
Kcnip4	Kcnip4	AM (Kcnip4)	0.340978	3.82887	0.732439	0.465538	0.243933	0	0
Atp6v0d2	Atp6v0d2	AM (Kcnip4)	0.266826	1.15221	0.656399	0.4065	0.175941	4.85915e-265	1.11708e-259
Chil3	Chil3	AM (Kcnip4)	0.251903	1.80206	0.624835	0.403151	0.160832	4.00731e-242	9.21249e-237
Tcf7l2	Tcf7l2	AM (Kcnip4)	0.222538	1.15659	0.670733	0.331783	0.144948	4.23105e-218	9.72683e-213
Htr2c	Htr2c	AM (Kcnip4)	0.193407	0.836171	0.458575	0.421756	0.0998842	2.58714e-150	5.94763e-145
Lpl	Lpl	AM (Kcnip4)	0.179611	0.858736	0.513419	0.349833	0.100708	1.51029e-151	3.47203e-146
Pparg	Pparg	AM (Kcnip4)	0.174358	0.678484	0.491359	0.354849	0.100335	5.46082e-151	1.2554e-145
Nav2	Nav2	AM (Kcnip4)	0.172951	0.701795	0.444495	0.389095	0.0917738	3.60109e-138	8.27861e-133
Abcg1	Abcg1	AM (Kcnip4)	0.166101	0.525828	0.452018	0.367467	0.085485	9.1461e-129	2.10262e-123
Adipor2	Adipor2	AM (Kcnip4)	0.165553	0.719218	0.534513	0.309728	0.0927	1.48066e-139	3.40391e-134
Kcnn3	Kcnn3	AM (Kcnip4)	0.163487	0.320843	0.346854	0.471344	0.0782499	5.87626e-118	1.35091e-112
Dst	Dst	AM (Kcnip4)	0.162145	0.741426	0.547067	0.29639	0.105862	2.83094e-159	6.5081e-154
Dip2c	Dip2c	AM (Kcnip4)	0.157064	0.690333	0.516011	0.304381	0.0880238	1.46407e-132	3.36578e-127
Ptpn12	Ptpn12	AM (Kcnip4)	0.154998	0.769978	0.560943	0.276317	0.086838	8.68333e-131	1.99623e-125
Mertk	Mertk	AM (Kcnip4)	0.152178	0.678818	0.525313	0.28969	0.0924755	3.20969e-139	7.37882e-134
Gsap	Gsap	AM (Kcnip4)	0.148333	0.734476	0.549761	0.269814	0.0951064	3.70246e-143	8.51167e-138
Mrc1	Mrc1	AM (Kcnip4)	0.143033	1.00724	0.598811	0.238862	0.0840356	1.34052e-126	3.08174e-121
Plekhg1	Plekhg1	AM (Kcnip4)	0.14188	0.445644	0.413236	0.343339	0.073252	1.68923e-110	3.8834e-105
Lrmda	Lrmda	AM (Kcnip4)	0.140388	1.56044	0.694622	0.202106	0.0858894	2.27387e-129	5.22744e-124
Cd44	Cd44	AM (Kcnip4)	0.13774	1.1495	0.663719	0.207527	0.0813254	1.50117e-122	3.45107e-117
Camk2d	Camk2d	AM (Kcnip4)	0.137667	0.738019	0.54788	0.251271	0.0777318	3.48765e-117	8.01784e-112
Kcnq1ot1	Kcnq1ot1	AM (Kcnip4)	0.137421	0.540554	0.449121	0.305978	0.0752634	1.68507e-113	3.87384e-108
AU020206	AU020206	AM (Kcnip4)	0.136545	0.70257	0.536444	0.254537	0.0670424	3.06381e-101	7.04346e-96
Atxn1	Atxn1	AM (Kcnip4)	0.136223	0.670564	0.509352	0.267443	0.0889236	6.60648e-134	1.51878e-128
Pde4d	Pde4d	AM (Kcnip4)	0.130217	0.850214	0.537664	0.242191	0.0799886	1.48921e-120	3.42356e-115
Prg4	Prg4	IM (C1qc)	0.663236	1.96586	0.706107	0.939286	0.563219	1.40369e-153	3.22698e-148
Ltbp1	Ltbp1	IM (C1qc)	0.530247	1.47697	0.587786	0.902108	0.443686	3.59228e-121	8.25837e-116
Fn1	Fn1	IM (C1qc)	0.506298	4.42365	0.908397	0.557353	0.568021	6.96614e-155	1.60146e-149
Alox15	Alox15	IM (C1qc)	0.471609	1.17263	0.572519	0.823744	0.406348	4.5158e-111	1.03815e-105
Ednrb	Ednrb	IM (C1qc)	0.362023	0.720703	0.496183	0.729616	0.317781	3.70463e-87	8.51665e-82
Ecm1	Ecm1	IM (C1qc)	0.35496	0.815351	0.522901	0.678828	0.309079	8.22983e-85	1.89197e-79
Flnb	Flnb	IM (C1qc)	0.326011	0.7269	0.51145	0.637425	0.282985	8.89407e-78	2.04467e-72
Selp	Selp	IM (C1qc)	0.323186	0.405551	0.370229	0.872935	0.250105	6.39424e-69	1.46999e-63
F5	F5	IM (C1qc)	0.310551	0.653031	0.431298	0.720038	0.252271	1.6693e-69	3.83759e-64
Plxdc2	Plxdc2	IM (C1qc)	0.300313	1.95215	0.656489	0.457453	0.28765	4.91969e-79	1.131e-73
C4b	C4b	IM (C1qc)	0.2978	0.54132	0.377863	0.788117	0.237009	2.14496e-65	4.9311e-60
Itgam	Itgam	IM (C1qc)	0.294357	0.873698	0.591603	0.497559	0.306109	5.20362e-84	1.19627e-78
Gm13986	Gm13986	IM (C1qc)	0.293302	0.45448	0.328244	0.893549	0.222618	1.60325e-61	3.68573e-56
Garnl3	Garnl3	IM (C1qc)	0.2835	0.465007	0.358779	0.79018	0.21877	1.74066e-60	4.00164e-55
Slpi	Slpi	IM (C1qc)	0.254924	1.21342	0.366412	0.695731	0.18744	4.67578e-52	1.07492e-46
Itga6	Itga6	IM (C1qc)	0.235502	0.71813	0.461832	0.50993	0.209195	6.5628e-58	1.50874e-52
Pard3b	Pard3b	IM (C1qc)	0.234086	0.492384	0.389313	0.601281	0.21205	1.11971e-58	2.57412e-53
Lyz2	Lyz2	IM (C1qc)	0.229984	6.76505	0.839695	0.27389	0.237084	2.04771e-65	4.70753e-60
Vmn2r26	Vmn2r26	IM (C1qc)	0.224447	0.230708	0.240458	0.933414	0.159114	1.94421e-44	4.46958e-39
Cgnl1	Cgnl1	IM (C1qc)	0.218968	0.28945	0.29771	0.735506	0.172411	5.15714e-48	1.18558e-42
Tgfb2	Tgfb2	IM (C1qc)	0.214016	0.351055	0.244275	0.876126	0.167189	1.30865e-46	3.00849e-41
Pf4	Pf4	IM (C1qc)	0.204644	0.370284	0.290076	0.705485	0.17913	8.04072e-50	1.8485e-44
Emilin2	Emilin2	IM (C1qc)	0.200516	0.692795	0.5	0.401033	0.209833	4.42173e-58	1.01652e-52
Fgfr1	Fgfr1	IM (C1qc)	0.197144	0.452832	0.39313	0.501474	0.150121	5.09728e-42	1.17182e-36
Thbs1	Thbs1	IM (C1qc)	0.192031	0.367918	0.305344	0.628902	0.168991	4.2881e-47	9.85799e-42
F13a1	F13a1	IM (Cd163)	0.326526	1.901	0.567686	0.575188	0.306924	1.54063e-77	3.54178e-72
Rbpj	Rbpj	IM (Cd163)	0.292835	2.44441	0.611354	0.478995	0.253244	2.98633e-64	6.86533e-59
Cd163	Cd163	IM (Cd163)	0.251818	0.652958	0.31441	0.800921	0.202533	1.03891e-51	2.38837e-46
Stab1	Stab1	IM (Cd163)	0.211831	0.603107	0.331878	0.638279	0.172298	3.09643e-44	7.11844e-39
Maf	Maf	IM (Cd163)	0.200131	0.626694	0.344978	0.580126	0.159821	3.76009e-41	8.64415e-36
Mrc1	Mrc1	IM (Cd163)	0.193711	1.67857	0.550218	0.352062	0.164286	2.96092e-42	6.80692e-37
Frmd4b	Frmd4b	IM (Cd163)	0.189027	1.03177	0.467249	0.404554	0.161801	1.21796e-41	2.79999e-36
Psd3	Psd3	IM (Cd163)	0.172435	0.853389	0.379913	0.45388	0.15205	3.13472e-39	7.20647e-34
Ophn1	Ophn1	IM (Cd163)	0.169557	0.512742	0.323144	0.524709	0.142828	5.96838e-37	1.37208e-31
Wwp1	Wwp1	IM (Cd163)	0.16015	0.641943	0.331878	0.482559	0.119988	2.65262e-31	6.09816e-26
Aoah	Aoah	IM (Cd163)	0.151149	0.48578	0.296943	0.509017	0.124529	1.998e-32	4.59325e-27
Cfh	Cfh	IM (Cd163)	0.147158	0.653212	0.353712	0.416039	0.113111	1.33257e-29	3.06347e-24
Tanc2	Tanc2	IM (Cd163)	0.140317	0.527643	0.318777	0.440174	0.126772	5.56929e-33	1.28034e-27
Dab2	Dab2	IM (Cd163)	0.138153	0.921347	0.445415	0.310166	0.0981619	6.67223e-26	1.53389e-20
Zeb2	Zeb2	IM (Cd163)	0.131872	2.16516	0.672489	0.196095	0.067307	2.96767e-18	6.82244e-13
Malat1	Malat1	IM (Cd163)	0.124601	6.81434	0.847162	0.14708	0.0507491	3.89308e-14	8.94987e-09
Slc9a9	Slc9a9	IM (Cd163)	0.120498	0.93877	0.449782	0.267903	0.0817135	7.91741e-22	1.82015e-16
Abca9	Abca9	IM (Cd163)	0.116765	0.462449	0.283843	0.411371	0.0810868	1.13226e-21	2.60297e-16
Pid1	Pid1	IM (Cd163)	0.116056	1.36202	0.502183	0.231102	0.069289	9.55763e-19	2.19722e-13
Srgap2	Srgap2	IM (Cd163)	0.112766	0.660483	0.39738	0.283773	0.0844506	1.66046e-22	3.81727e-17
Ctsc	Ctsc	IM (Cd163)	0.111879	0.723635	0.379913	0.294486	0.0747866	4.13203e-20	9.49921e-15
Ms4a7	Ms4a7	IM (Cd163)	0.101468	0.2534	0.179039	0.566737	0.0770638	1.12557e-20	2.58759e-15
Mir99ahg	Mir99ahg	IM (Cd163)	0.101129	0.461662	0.253275	0.399283	0.0830179	3.76092e-22	8.64605e-17
Selenop	Selenop	IM (Cd163)	0.0958465	0.422347	0.235808	0.40646	0.0611526	1.00314e-16	2.30613e-11
Dennd1a	Dennd1a	IM (Cd163)	0.0957596	0.75397	0.406114	0.235795	0.0562859	1.62806e-15	3.74279e-10
Slc24a3	Slc24a3	Mast cells (Ms4a2)	0.43575	1.32368	0.47973	0.908324	0.371484	1.03405e-70	2.3772e-65
Cd200r3	Cd200r3	Mast cells (Ms4a2)	0.357043	0.811425	0.385135	0.92706	0.290337	1.29005e-55	2.96572e-50
Kcnq5	Kcnq5	Mast cells (Ms4a2)	0.33663	1.32711	0.439189	0.766481	0.284391	1.64583e-54	3.78364e-49
Hgf	Hgf	Mast cells (Ms4a2)	0.281029	1.08658	0.432432	0.649879	0.2487	7.10871e-48	1.63424e-42
Ms4a2	Ms4a2	Mast cells (Ms4a2)	0.276403	0.543454	0.290541	0.951342	0.21366	2.31862e-41	5.33033e-36
Arhgap15	Arhgap15	Mast cells (Ms4a2)	0.265467	4.71227	0.858108	0.309364	0.274262	1.25773e-52	2.89141e-47
Nedd4	Nedd4	Mast cells (Ms4a2)	0.236459	0.78304	0.351351	0.673	0.197093	2.78569e-38	6.40408e-33
Myo1d	Myo1d	Mast cells (Ms4a2)	0.220256	0.711297	0.324324	0.679122	0.22526	1.61832e-43	3.7204e-38
Runx1	Runx1	Mast cells (Ms4a2)	0.209453	2.32551	0.655405	0.319578	0.161453	1.17981e-31	2.71228e-26
Cyp11a1	Cyp11a1	Mast cells (Ms4a2)	0.209419	0.375381	0.216216	0.968564	0.147844	4.01108e-29	9.22115e-24
Csf1	Csf1	Mast cells (Ms4a2)	0.204071	0.488621	0.283784	0.719109	0.177678	1.13409e-34	2.60718e-29
Syne1	Syne1	Mast cells (Ms4a2)	0.203228	1.16217	0.472973	0.429681	0.199988	8.06805e-39	1.85478e-33
Skap1	Skap1	Mast cells (Ms4a2)	0.194743	0.762992	0.324324	0.600458	0.163963	4.02684e-32	9.25738e-27
Fam107b	Fam107b	Mast cells (Ms4a2)	0.191348	1.00421	0.405405	0.471993	0.161147	1.34501e-31	3.09207e-26
Ripor2	Ripor2	Mast cells (Ms4a2)	0.188742	1.34712	0.554054	0.340657	0.179352	5.53832e-35	1.27321e-29
Il18rap	Il18rap	Mast cells (Ms4a2)	0.182874	0.777947	0.344595	0.530693	0.139942	1.18457e-27	2.72324e-22
Itga2	Itga2	Mast cells (Ms4a2)	0.17109	0.389113	0.222973	0.767314	0.135445	8.13721e-27	1.87068e-21
Tmem71	Tmem71	Mast cells (Ms4a2)	0.169058	0.557796	0.310811	0.543926	0.139629	1.35463e-27	3.11418e-22
Samd13	Samd13	Mast cells (Ms4a2)	0.158239	0.276534	0.162162	0.975806	0.115606	4.02505e-23	9.25328e-18
Lilr4b	Lilr4b	Mast cells (Ms4a2)	0.155696	1.14272	0.425676	0.365763	0.102121	1.31335e-20	3.0193e-15
Igf1r	Igf1r	Mast cells (Ms4a2)	0.154381	0.894672	0.398649	0.387261	0.152245	6.08878e-30	1.39976e-24
Gata2	Gata2	Mast cells (Ms4a2)	0.146322	0.317276	0.168919	0.866226	0.105238	3.44387e-21	7.91718e-16
Ikzf2	Ikzf2	Mast cells (Ms4a2)	0.145567	0.582795	0.277027	0.52546	0.124757	7.94803e-25	1.82719e-19
Prkcq	Prkcq	Mast cells (Ms4a2)	0.137957	0.35886	0.202703	0.680589	0.124138	1.03676e-24	2.38342e-19
Cpa3	Cpa3	Mast cells (Ms4a2)	0.132892	0.293109	0.135135	0.983397	0.0957421	2.03361e-19	4.6751e-14
S100a9	S100a9	Neutrophils (S100a9)	0.504266	3.13441	0.558468	0.902945	0.38431	2.01837e-152	4.64008e-147
S100a8	S100a8	Neutrophils (S100a9)	0.346158	1.83806	0.403226	0.858472	0.257863	1.29809e-102	2.9842e-97
Csf3r	Csf3r	Neutrophils (S100a9)	0.314452	1.44775	0.431452	0.728824	0.247675	1.30205e-98	2.9933e-93
Slfn4	Slfn4	Neutrophils (S100a9)	0.190694	0.839349	0.282258	0.675601	0.142336	2.52657e-57	5.80839e-52
Cxcr2	Cxcr2	Neutrophils (S100a9)	0.178711	0.704365	0.254032	0.703497	0.139535	3.15394e-56	7.25067e-51
Sorl1	Sorl1	Neutrophils (S100a9)	0.164111	0.991482	0.328629	0.499381	0.142305	2.59943e-57	5.97589e-52
Retnlg	Retnlg	Neutrophils (S100a9)	0.156119	0.584056	0.175403	0.890059	0.107575	1.00437e-43	2.30896e-38
Gda	Gda	Neutrophils (S100a9)	0.145587	1.68804	0.465726	0.312602	0.0873206	8.41977e-36	1.93564e-30
Il1b	Il1b	Neutrophils (S100a9)	0.138797	0.849252	0.264113	0.525523	0.0950718	7.8156e-39	1.79674e-33
Pbx1	Pbx1	Neutrophils (S100a9)	0.129902	0.957811	0.282258	0.460224	0.0906388	4.23784e-37	9.74245e-32
Gm42418	Gm42418	Neutrophils (S100a9)	0.124549	7.06296	0.75	0.166066	0.0306085	1.46841e-13	3.37576e-08
Ccnd3	Ccnd3	Neutrophils (S100a9)	0.120461	1.39534	0.433468	0.277901	0.0727964	4.06537e-30	9.34595e-25
Tmcc1	Tmcc1	Neutrophils (S100a9)	0.116714	1.42237	0.425403	0.27436	0.0630854	2.58053e-26	5.93244e-21
Ripor2	Ripor2	Neutrophils (S100a9)	0.112846	1.12107	0.381048	0.296145	0.09025	6.01494e-37	1.38279e-31
Picalm	Picalm	Neutrophils (S100a9)	0.111051	1.39716	0.433468	0.256192	0.0512275	1.14694e-21	2.63672e-16
Sirpb1b	Sirpb1b	Neutrophils (S100a9)	0.108	0.622647	0.22379	0.482596	0.085877	3.09124e-35	7.10652e-30
Lyst	Lyst	Neutrophils (S100a9)	0.107681	1.18063	0.387097	0.278176	0.0545892	5.51057e-23	1.26684e-17
Ptprc	Ptprc	Neutrophils (S100a9)	0.105838	1.94561	0.53629	0.197352	0.0299327	2.71385e-13	6.23892e-08
Arg2	Arg2	Neutrophils (S100a9)	0.103856	0.2914	0.127016	0.817659	0.073203	2.81812e-30	6.47863e-25
Mxd1	Mxd1	Neutrophils (S100a9)	0.100291	0.482161	0.177419	0.565277	0.0700593	4.79341e-29	1.10197e-23
Fbxl5	Fbxl5	Neutrophils (S100a9)	0.0980628	0.788818	0.272177	0.36029	0.054973	3.89705e-23	8.959e-18
Slfn1	Slfn1	Neutrophils (S100a9)	0.0959628	0.39967	0.173387	0.55346	0.0710898	1.89323e-29	4.35239e-24
Pip5k1b	Pip5k1b	Neutrophils (S100a9)	0.0937113	0.550769	0.189516	0.494476	0.0806022	3.58174e-33	8.23414e-28
Gm26917	Gm26917	Neutrophils (S100a9)	0.092626	4.0545	0.506048	0.183038	0.0188106	6.93662e-09	0.00159467
Ipcef1	Ipcef1	Neutrophils (S100a9)	0.0923439	0.522606	0.217742	0.424098	0.0730496	3.23583e-30	7.4389e-25
Chil3	Chil3	Proliferating AM (Mki67)	0.331515	2.08611	0.731823	0.452999	0.360573	2.5535e-271	5.8703e-266
Kcnip4	Kcnip4	Proliferating AM (Mki67)	0.283832	3.02715	0.734984	0.386174	0.335874	1.36521e-252	3.13851e-247
Htr2c	Htr2c	Proliferating AM (Mki67)	0.226564	0.86005	0.52529	0.431312	0.218222	5.89519e-164	1.35526e-158
Atp6v0d2	Atp6v0d2	Proliferating AM (Mki67)	0.210503	0.871376	0.642782	0.327488	0.248108	2.20346e-186	5.06559e-181
Tcf7l2	Tcf7l2	Proliferating AM (Mki67)	0.167655	0.845182	0.641201	0.261471	0.156393	9.69889e-118	2.2297e-112
Pde4d	Pde4d	Proliferating AM (Mki67)	0.165509	0.96901	0.619073	0.267349	0.172355	1.19656e-129	2.7508e-124
Diaph3	Diaph3	Proliferating AM (Mki67)	0.156536	0.361295	0.417281	0.375132	0.121234	1.46039e-91	3.35733e-86
Top2a	Top2a	Proliferating AM (Mki67)	0.153485	0.401352	0.442044	0.347216	0.132612	5.02049e-100	1.15417e-94
Mki67	Mki67	Proliferating AM (Mki67)	0.146455	0.403237	0.438356	0.334099	0.138692	1.49614e-104	3.43952e-99
Pparg	Pparg	Proliferating AM (Mki67)	0.145846	0.53371	0.493678	0.295427	0.150662	1.8141e-113	4.17046e-108
Dst	Dst	Proliferating AM (Mki67)	0.141322	0.617011	0.547945	0.257912	0.138486	2.12948e-104	4.8955e-99
Lrmda	Lrmda	Proliferating AM (Mki67)	0.139997	1.48354	0.719705	0.19452	0.125775	6.12361e-95	1.40777e-89
Dip2c	Dip2c	Proliferating AM (Mki67)	0.135713	0.559696	0.522655	0.25966	0.122463	1.7786e-92	4.08886e-87
Adipor2	Adipor2	Proliferating AM (Mki67)	0.134361	0.566188	0.520021	0.258377	0.123938	1.42483e-93	3.27556e-88
Lyz2	Lyz2	Proliferating AM (Mki67)	0.131786	4.3416	0.672813	0.195874	0.0993437	2.68264e-75	6.16718e-70
Lpl	Lpl	Proliferating AM (Mki67)	0.131702	0.606529	0.490516	0.268497	0.127151	5.8056e-96	1.33466e-90
Kif23	Kif23	Proliferating AM (Mki67)	0.128524	0.272873	0.352476	0.364631	0.111443	2.76588e-84	6.35855e-79
AU020206	AU020206	Proliferating AM (Mki67)	0.123862	0.596607	0.55058	0.224966	0.0938751	3.07687e-71	7.07347e-66
Neil3	Neil3	Proliferating AM (Mki67)	0.123621	0.205534	0.287671	0.42973	0.101909	3.33873e-77	7.67547e-72
Gsap	Gsap	Proliferating AM (Mki67)	0.123268	0.579624	0.546365	0.225615	0.121782	5.70735e-92	1.31207e-86
Cenpp	Cenpp	Proliferating AM (Mki67)	0.122889	0.245077	0.3098	0.396673	0.0972903	8.97516e-74	2.06332e-68
C530008M17Rik	C530008M17Rik	Proliferating AM (Mki67)	0.122743	0.223105	0.299789	0.409431	0.0991095	4.00358e-75	9.2039e-70
Knl1	Knl1	Proliferating AM (Mki67)	0.120561	0.239911	0.327187	0.368477	0.10882	2.45994e-82	5.6552e-77
Smc4	Smc4	Proliferating AM (Mki67)	0.120317	0.439339	0.47471	0.253453	0.117281	1.26806e-88	2.91516e-83
Top2a	Top2a	Proliferating monocytes (Mki67)	0.232532	0.516098	0.550538	0.422373	0.238413	5.56757e-131	1.27994e-125
Mki67	Mki67	Proliferating monocytes (Mki67)	0.212049	0.518255	0.522581	0.405773	0.212304	9.41015e-117	2.16332e-111
Cenpe	Cenpe	Proliferating monocytes (Mki67)	0.153632	0.322397	0.378495	0.405904	0.12912	1.46156e-71	3.36e-66
Knl1	Knl1	Proliferating monocytes (Mki67)	0.148358	0.271504	0.365591	0.405801	0.135209	7.29863e-75	1.6779e-69
Smc4	Smc4	Proliferating monocytes (Mki67)	0.141852	0.474596	0.527957	0.268681	0.157367	6.93837e-87	1.59508e-81
Ctss	Ctss	Proliferating monocytes (Mki67)	0.128051	1.14009	0.633333	0.202185	0.0929158	6.01217e-52	1.38215e-46
Diaph3	Diaph3	Proliferating monocytes (Mki67)	0.127623	0.29895	0.393548	0.324288	0.11679	7.03858e-65	1.61811e-59
Kif15	Kif15	Proliferating monocytes (Mki67)	0.117695	0.205782	0.312903	0.376138	0.107974	4.20601e-60	9.66928e-55
Actb	Actb	Proliferating monocytes (Mki67)	0.110249	2.14635	0.776344	0.142011	0.0522474	6.30039e-30	1.44841e-24
Kif11	Kif11	Proliferating monocytes (Mki67)	0.106255	0.164529	0.26129	0.406653	0.0863303	2.21145e-48	5.08394e-43
Cenpf	Cenpf	Proliferating monocytes (Mki67)	0.104339	0.17882	0.260215	0.400971	0.0853928	7.11613e-48	1.63594e-42
Tgfbi	Tgfbi	Proliferating monocytes (Mki67)	0.102723	0.499057	0.467742	0.219615	0.0803117	4.00921e-45	9.21685e-40
Slc8a1	Slc8a1	Proliferating monocytes (Mki67)	0.099167	0.985268	0.680645	0.145696	0.0659956	2.25764e-37	5.19014e-32
Smc2	Smc2	Proliferating monocytes (Mki67)	0.0985223	0.181355	0.28172	0.349717	0.0822061	3.77977e-46	8.68939e-41
Prc1	Prc1	Proliferating monocytes (Mki67)	0.0946268	0.142848	0.222581	0.425135	0.0661343	1.89911e-37	4.3659e-32
Kif20b	Kif20b	Proliferating monocytes (Mki67)	0.090314	0.157031	0.251613	0.35894	0.0824885	2.65818e-46	6.11094e-41
Gm42418	Gm42418	Proliferating monocytes (Mki67)	0.0901917	4.16803	0.813978	0.110804	0.0123571	3.33182e-08	0.00765958
Neil3	Neil3	Proliferating monocytes (Mki67)	0.0887343	0.16414	0.246237	0.360362	0.0813348	1.11998e-45	2.57474e-40
Mis18bp1	Mis18bp1	Proliferating monocytes (Mki67)	0.0885949	0.146704	0.248387	0.356681	0.0719277	1.38664e-40	3.18778e-35
Cep128	Cep128	Proliferating monocytes (Mki67)	0.0865213	0.284581	0.378495	0.228593	0.0739878	1.06334e-41	2.44453e-36
Ckap5	Ckap5	Proliferating monocytes (Mki67)	0.0853294	0.236525	0.313978	0.271768	0.0683761	1.16094e-38	2.66891e-33
Cit	Cit	Proliferating monocytes (Mki67)	0.0850359	0.141064	0.219355	0.387664	0.0829799	1.44076e-46	3.31219e-41
Kif23	Kif23	Proliferating monocytes (Mki67)	0.084921	0.192209	0.304301	0.279069	0.0728221	4.54719e-41	1.04536e-35
Anln	Anln	Proliferating monocytes (Mki67)	0.0847862	0.140303	0.232258	0.365052	0.0774502	1.41984e-43	3.26411e-38
Apoe	Apoe	Recruited macrophages (Lyz2)	0.222756	2.22647	0.559955	0.397811	0.161123	1.35478e-173	3.11453e-168
Ctss	Ctss	Recruited macrophages (Lyz2)	0.208557	1.70906	0.759617	0.274556	0.180347	2.63938e-194	6.06773e-189
Spp1	Spp1	Recruited macrophages (Lyz2)	0.179202	1.30963	0.416026	0.430747	0.103629	6.02411e-112	1.3849e-106
Ctsd	Ctsd	Recruited macrophages (Lyz2)	0.174837	1.5301	0.551323	0.317123	0.120752	2.91577e-130	6.70312e-125
Gpnmb	Gpnmb	Recruited macrophages (Lyz2)	0.169394	0.556543	0.351285	0.482213	0.110848	1.15408e-119	2.65315e-114
Ctsb	Ctsb	Recruited macrophages (Lyz2)	0.163263	0.88229	0.51961	0.314203	0.103506	8.15683e-112	1.87519e-106
Lyz2	Lyz2	Recruited macrophages (Lyz2)	0.161089	5.15298	0.722462	0.222972	0.123925	1.16347e-133	2.67473e-128
Zeb2	Zeb2	Recruited macrophages (Lyz2)	0.119745	1.63602	0.755489	0.158501	0.0761256	1.33718e-82	3.07406e-77
Lgals3	Lgals3	Recruited macrophages (Lyz2)	0.117838	0.481079	0.449052	0.262415	0.0789023	1.46951e-85	3.37828e-80
Myof	Myof	Recruited macrophages (Lyz2)	0.116937	0.375154	0.407956	0.286642	0.072379	1.31026e-78	3.01219e-73
Mitf	Mitf	Recruited macrophages (Lyz2)	0.112664	0.498321	0.472134	0.238628	0.0669616	7.69225e-73	1.76839e-67
Arhgap24	Arhgap24	Recruited macrophages (Lyz2)	0.107698	0.603624	0.512667	0.210075	0.0689414	6.00053e-75	1.37947e-69
Lrmda	Lrmda	Recruited macrophages (Lyz2)	0.105961	1.19721	0.641021	0.1653	0.0652008	5.76016e-71	1.32421e-65
Psap	Psap	Recruited macrophages (Lyz2)	0.104209	0.412304	0.411147	0.253459	0.0779543	1.50483e-84	3.45949e-79
Mmp14	Mmp14	Recruited macrophages (Lyz2)	0.102138	0.275146	0.320698	0.318487	0.0707596	6.95215e-77	1.59824e-71
Mertk	Mertk	Recruited macrophages (Lyz2)	0.10009	0.466972	0.458435	0.218331	0.0707211	7.63898e-77	1.75614e-71
Tgfbi	Tgfbi	Recruited macrophages (Lyz2)	0.099905	0.520608	0.440608	0.226743	0.0584165	9.54582e-64	2.19451e-58
Lgmn	Lgmn	Recruited macrophages (Lyz2)	0.097655	0.314365	0.348283	0.28039	0.0679296	7.16949e-74	1.64821e-68
Cd84	Cd84	Recruited macrophages (Lyz2)	0.0966644	0.507598	0.511728	0.188898	0.0719972	3.34218e-78	7.68341e-73
Fnip2	Fnip2	Recruited macrophages (Lyz2)	0.0949427	0.344062	0.359542	0.264066	0.060738	3.23523e-66	7.43753e-61
Apobec1	Apobec1	Recruited macrophages (Lyz2)	0.0902694	0.374933	0.406643	0.221987	0.0701633	2.99999e-76	6.89673e-71
Fmn1	Fmn1	Recruited macrophages (Lyz2)	0.0885426	0.216644	0.298743	0.296384	0.0504169	3.07652e-55	7.07268e-50
C1qb	C1qb	Recruited macrophages (Lyz2)	0.0871443	0.332412	0.313004	0.278413	0.0559572	3.94408e-61	9.06711e-56
Tbxas1	Tbxas1	Recruited macrophages (Lyz2)	0.0870562	0.388369	0.433665	0.200745	0.0535584	1.40403e-58	3.22776e-53
Myo5a	Myo5a	Recruited macrophages (Lyz2)	0.0849452	0.484731	0.471758	0.180061	0.0450665	1.50168e-49	3.45224e-44
Wdfy4	Wdfy4	cDC1 (Wdfy4)	0.375649	2.59061	0.827938	0.453716	0.399524	2.45101e-285	5.63466e-280
Gm36723	Gm36723	cDC1 (Wdfy4)	0.314367	0.723295	0.510791	0.615452	0.24407	6.00197e-174	1.37981e-168
Itgae	Itgae	cDC1 (Wdfy4)	0.255446	0.457249	0.401079	0.636896	0.173884	3.94279e-124	9.06417e-119
Ccser1	Ccser1	cDC1 (Wdfy4)	0.226214	0.470654	0.377698	0.598929	0.159262	8.69142e-114	1.99809e-108
Cst3	Cst3	cDC1 (Wdfy4)	0.193804	1.2069	0.564748	0.343169	0.162241	6.80236e-116	1.56381e-110
Plbd1	Plbd1	cDC1 (Wdfy4)	0.192753	0.638327	0.501799	0.384125	0.18132	2.14273e-129	4.92597e-124
Sept3	Sept3	cDC1 (Wdfy4)	0.190068	0.276892	0.273381	0.695249	0.116407	1.55375e-83	3.57194e-78
Lrba	Lrba	cDC1 (Wdfy4)	0.188488	0.784912	0.52458	0.359312	0.169372	6.14229e-121	1.41206e-115
Clnk	Clnk	cDC1 (Wdfy4)	0.185826	0.253725	0.257794	0.720832	0.114217	5.42961e-82	1.24822e-76
Clec9a	Clec9a	cDC1 (Wdfy4)	0.174547	0.328139	0.316547	0.551409	0.118902	2.70625e-85	6.22144e-80
Btla	Btla	cDC1 (Wdfy4)	0.171454	0.572423	0.451439	0.379795	0.154162	3.50496e-110	8.05762e-105
Naaa	Naaa	cDC1 (Wdfy4)	0.161372	0.570031	0.428058	0.376986	0.126096	2.28818e-90	5.26034e-85
Cadm1	Cadm1	cDC1 (Wdfy4)	0.16042	0.44711	0.320144	0.501086	0.117189	4.36391e-84	1.00323e-78
Xcr1	Xcr1	cDC1 (Wdfy4)	0.153852	0.149159	0.176859	0.869917	0.0863539	2.26999e-62	5.21854e-57
Camk1d	Camk1d	cDC1 (Wdfy4)	0.144029	1.8107	0.735612	0.195794	0.0940761	8.33849e-68	1.91695e-62
Myo9a	Myo9a	cDC1 (Wdfy4)	0.142058	0.646393	0.496403	0.286174	0.117576	2.33161e-84	5.36018e-79
Irf8	Irf8	cDC1 (Wdfy4)	0.137053	0.608095	0.464029	0.295354	0.134774	1.72569e-96	3.96721e-91
Fchsd2	Fchsd2	cDC1 (Wdfy4)	0.136802	0.622778	0.46223	0.295962	0.127254	3.49091e-91	8.02533e-86
Ifi205	Ifi205	cDC1 (Wdfy4)	0.13056	0.167919	0.181055	0.721107	0.0785125	7.46369e-57	1.71584e-51
Plekha5	Plekha5	cDC1 (Wdfy4)	0.127304	0.361187	0.347122	0.366741	0.097233	4.99601e-70	1.14854e-64
Trerf1	Trerf1	cDC1 (Wdfy4)	0.121414	0.646714	0.485012	0.250331	0.083797	1.42954e-60	3.28639e-55
Ppt1	Ppt1	cDC1 (Wdfy4)	0.121278	0.417132	0.372902	0.325227	0.105097	1.44682e-75	3.32612e-70
Fscn1	Fscn1	cDC2 (Ccl22)	0.337384	0.686037	0.382947	0.88102	0.196172	5.31657e-150	1.22224e-144
Ccr7	Ccr7	cDC2 (Ccl22)	0.2892	0.433066	0.343592	0.841696	0.171032	6.98027e-131	1.60471e-125
Cacnb3	Cacnb3	cDC2 (Ccl22)	0.24256	0.304071	0.27447	0.88374	0.135229	1.00212e-103	2.3038e-98
Tmem123	Tmem123	cDC2 (Ccl22)	0.238086	0.603534	0.441978	0.538682	0.181092	1.57956e-138	3.63129e-133
Mreg	Mreg	cDC2 (Ccl22)	0.234606	0.383696	0.326942	0.717575	0.1414	2.11574e-108	4.86393e-103
Adam23	Adam23	cDC2 (Ccl22)	0.208203	0.66196	0.426842	0.487777	0.162766	1.32036e-124	3.03541e-119
Relb	Relb	cDC2 (Ccl22)	0.203034	0.455273	0.39001	0.520587	0.155142	8.05614e-119	1.85204e-113
Rabgap1l	Rabgap1l	cDC2 (Ccl22)	0.190437	1.64644	0.664985	0.286377	0.169418	1.17344e-129	2.69765e-124
Tbc1d4	Tbc1d4	cDC2 (Ccl22)	0.189441	0.739378	0.49445	0.383136	0.155353	5.57391e-119	1.2814e-113
Samsn1	Samsn1	cDC2 (Ccl22)	0.185436	0.721187	0.490414	0.378122	0.172223	8.68668e-132	1.997e-126
Pcgf5	Pcgf5	cDC2 (Ccl22)	0.178885	0.46969	0.370838	0.482381	0.13169	4.7955e-101	1.10245e-95
Phlpp1	Phlpp1	cDC2 (Ccl22)	0.178798	0.634475	0.43996	0.406397	0.139805	3.42181e-107	7.86647e-102
Rel	Rel	cDC2 (Ccl22)	0.174825	0.61582	0.469223	0.372584	0.136894	5.48498e-105	1.26095e-99
Plxnc1	Plxnc1	cDC2 (Ccl22)	0.171703	0.54976	0.42331	0.405621	0.117856	1.41576e-90	3.25471e-85
Strip2	Strip2	cDC2 (Ccl22)	0.171497	0.360081	0.310797	0.551797	0.117338	3.48976e-90	8.02267e-85
Traf1	Traf1	cDC2 (Ccl22)	0.171015	0.339859	0.331988	0.515123	0.120265	2.12924e-92	4.89496e-87
Tmtc2	Tmtc2	cDC2 (Ccl22)	0.16996	0.404674	0.295156	0.575829	0.125117	4.53305e-96	1.04211e-90
Cblb	Cblb	cDC2 (Ccl22)	0.167785	0.715858	0.496973	0.337613	0.135384	7.63645e-104	1.75556e-98
Nr4a3	Nr4a3	cDC2 (Ccl22)	0.167281	0.325005	0.257316	0.6501	0.109102	5.89322e-84	1.3548e-78
Ccl22	Ccl22	cDC2 (Ccl22)	0.165965	0.31878	0.209384	0.792631	0.0960252	4.48254e-74	1.0305e-68
Jak2	Jak2	cDC2 (Ccl22)	0.163458	0.955151	0.586781	0.278567	0.149301	2.17026e-114	4.98925e-109
Cd83	Cd83	cDC2 (Ccl22)	0.161092	0.403561	0.327952	0.491208	0.122472	4.55069e-94	1.04617e-88
Ccdc88a	Ccdc88a	cDC2 (Ccl22)	0.150391	1.18171	0.610999	0.24614	0.105071	6.56166e-81	1.50847e-75
Tbc1d8	Tbc1d8	cDC2 (Ccl22)	0.148661	0.663712	0.493946	0.300967	0.14387	2.84041e-110	6.52987e-105
Bmp2k	Bmp2k	cDC2 (Ccl22)	0.148256	0.712899	0.500505	0.296213	0.109452	3.2022e-84	7.3616e-79
Ciita	Ciita	cMono (Cd209c)	0.155823	0.641153	0.445799	0.349536	0.135575	3.0067e-92	6.91216e-87
Ctnnd2	Ctnnd2	cMono (Cd209c)	0.145326	0.473628	0.356369	0.407798	0.119866	9.952e-82	2.28789e-76
Hivep2	Hivep2	cMono (Cd209c)	0.142432	0.684673	0.426829	0.333697	0.118752	5.54816e-81	1.27548e-75
Cd74	Cd74	cMono (Cd209c)	0.109964	0.504026	0.369241	0.297812	0.0880499	1.88608e-60	4.33594e-55
Immp2l	Immp2l	cMono (Cd209c)	0.106285	0.705924	0.381436	0.278644	0.0677149	7.23782e-47	1.66392e-41
Alcam	Alcam	cMono (Cd209c)	0.105427	1.00442	0.48916	0.215527	0.0779102	1.12202e-53	2.57943e-48
Mgl2	Mgl2	cMono (Cd209c)	0.103145	0.280532	0.21748	0.474276	0.0706722	7.66493e-49	1.76211e-43
Trerf1	Trerf1	cMono (Cd209c)	0.0995774	0.622906	0.409214	0.243338	0.0577903	3.07346e-40	7.06563e-35
Kmo	Kmo	cMono (Cd209c)	0.0985678	0.356445	0.295393	0.333684	0.070363	1.23331e-48	2.83528e-43
Creb5	Creb5	cMono (Cd209c)	0.0954302	0.586244	0.376694	0.253336	0.0656336	1.77677e-45	4.08466e-40
Actb	Actb	cMono (Cd209c)	0.0902817	2.09761	0.647019	0.139535	0.0167465	9.19104e-13	2.11295e-07
Cbfa2t3	Cbfa2t3	cMono (Cd209c)	0.0892858	0.502682	0.384146	0.232426	0.0578512	2.79868e-40	6.43395e-35
Dock10	Dock10	cMono (Cd209c)	0.0890561	1.3639	0.644986	0.138074	0.0190203	2.70072e-14	6.20875e-09
Pip4k2a	Pip4k2a	cMono (Cd209c)	0.0888314	0.91752	0.52439	0.169399	0.0441188	4.16911e-31	9.58444e-26
Slc8a1	Slc8a1	cMono (Cd209c)	0.0821602	1.06912	0.52981	0.155075	0.0293967	2.93186e-21	6.74011e-16
Olfm1	Olfm1	cMono (Cd209c)	0.0801091	0.245015	0.216125	0.370661	0.0621422	3.81289e-43	8.76553e-38
Cacnb2	Cacnb2	cMono (Cd209c)	0.0785947	0.322582	0.207995	0.377869	0.0540621	9.49725e-38	2.18334e-32
Fcho2	Fcho2	cMono (Cd209c)	0.0770212	0.576468	0.409892	0.187906	0.0359165	1.26894e-25	2.9172e-20
Cyp7b1	Cyp7b1	cMono (Cd209c)	0.0765654	0.337329	0.150407	0.509056	0.0437704	7.12597e-31	1.6382e-25
Trps1	Trps1	cMono (Cd209c)	0.0760587	0.966429	0.51084	0.148889	0.0206445	2.18253e-15	5.01746e-10
Jak2	Jak2	cMono (Cd209c)	0.0746157	0.55629	0.403117	0.185097	0.0421752	8.29755e-30	1.90754e-24
Rin3	Rin3	cMono (Cd209c)	0.074494	0.410297	0.336721	0.221234	0.0428277	3.0398e-30	6.98827e-25
Adgre4	Adgre4	ncMono (Rap1gap2)	0.189565	0.646836	0.280859	0.674949	0.116857	4.49297e-94	1.0329e-88
Zfyve9	Zfyve9	ncMono (Rap1gap2)	0.154824	0.478793	0.233005	0.664467	0.0916078	4.55499e-74	1.04715e-68
Rap1gap2	Rap1gap2	ncMono (Rap1gap2)	0.150695	0.842504	0.353757	0.425984	0.096504	6.05063e-78	1.39099e-72
Pou2f2	Pou2f2	ncMono (Rap1gap2)	0.147538	0.717231	0.317979	0.463986	0.0861756	9.0805e-70	2.08753e-64
Fyb	Fyb	ncMono (Rap1gap2)	0.13936	1.54489	0.544275	0.256048	0.0970609	2.19146e-78	5.03799e-73
Ldlrad3	Ldlrad3	ncMono (Rap1gap2)	0.138473	0.572001	0.27907	0.496196	0.0912733	8.37993e-74	1.92648e-68
Ptprc	Ptprc	ncMono (Rap1gap2)	0.131215	2.05765	0.637299	0.205893	0.0563824	3.29855e-46	7.5831e-41
Gpr141	Gpr141	ncMono (Rap1gap2)	0.127175	0.692347	0.31127	0.408567	0.081655	3.42849e-66	7.88183e-61
Foxn3	Foxn3	ncMono (Rap1gap2)	0.120935	1.15159	0.449463	0.269064	0.0620296	1.13399e-50	2.60696e-45
Lyn	Lyn	ncMono (Rap1gap2)	0.115553	1.4197	0.524597	0.22027	0.0456353	1.02989e-37	2.36763e-32
Zeb2	Zeb2	ncMono (Rap1gap2)	0.106408	1.98682	0.579159	0.183728	0.0379419	1.24519e-31	2.86259e-26
Itga4	Itga4	ncMono (Rap1gap2)	0.106402	1.03884	0.416369	0.255547	0.0483653	7.15996e-40	1.64602e-34
Ptprj	Ptprj	ncMono (Rap1gap2)	0.105695	1.09924	0.411896	0.256605	0.0485286	5.31921e-40	1.22284e-34
Arhgef37	Arhgef37	ncMono (Rap1gap2)	0.0998636	0.276887	0.139535	0.715689	0.0541192	2.02837e-44	4.66306e-39
Stk10	Stk10	ncMono (Rap1gap2)	0.0907991	0.583894	0.283542	0.320232	0.0535161	6.07923e-44	1.39757e-38
Nedd9	Nedd9	ncMono (Rap1gap2)	0.0901256	1.02442	0.395349	0.227965	0.0391184	1.46164e-32	3.36019e-27
Trps1	Trps1	ncMono (Rap1gap2)	0.0829787	1.24596	0.459302	0.180663	0.0203679	1.03376e-17	2.37654e-12
Acer3	Acer3	ncMono (Rap1gap2)	0.0829361	0.701907	0.318873	0.260091	0.0362885	2.52835e-30	5.81246e-25
Dusp16	Dusp16	ncMono (Rap1gap2)	0.0813152	0.44815	0.181127	0.44894	0.0458572	6.87629e-38	1.5808e-32
Gm42418	Gm42418	ncMono (Rap1gap2)	0.0802074	4.71311	0.658318	0.121837	0.000827258	0.0842848	1
Fam49a	Fam49a	ncMono (Rap1gap2)	0.0800286	0.441778	0.219589	0.364448	0.0474177	4.01676e-39	9.23422e-34
Klra2	Klra2	ncMono (Rap1gap2)	0.0798271	0.437925	0.219589	0.36353	0.0485032	5.57107e-40	1.28074e-34
Grk5	Grk5	ncMono (Rap1gap2)	0.0794071	0.565387	0.263417	0.30145	0.0424709	3.26759e-35	7.51194e-30
Pid1	Pid1	ncMono (Rap1gap2)	0.0788265	1.0862	0.404741	0.194758	0.0272872	3.36465e-23	7.73507e-18
Ssh2	Ssh2	ncMono (Rap1gap2)	0.0751231	1.07222	0.437835	0.171578	0.0270929	4.796e-23	1.10256e-17
Grm8	Grm8	pDC (Siglech)	0.617219	1.9673	0.647583	0.953112	0.457244	3.82324e-231	8.78932e-226
Siglech	Siglech	pDC (Siglech)	0.61088	1.93336	0.712468	0.857414	0.501988	6.58905e-254	1.51477e-248
Tcf4	Tcf4	pDC (Siglech)	0.51966	3.8628	0.874046	0.594546	0.575844	1.28054e-291	2.94385e-286
Mctp2	Mctp2	pDC (Siglech)	0.389303	1.68638	0.639949	0.608335	0.354789	2.98478e-179	6.86176e-174
Cacna1e	Cacna1e	pDC (Siglech)	0.381012	0.953421	0.466921	0.81601	0.287068	4.00165e-145	9.19947e-140
Runx2	Runx2	pDC (Siglech)	0.342005	2.10174	0.6743	0.507201	0.315024	3.39346e-159	7.80129e-154
Rabgap1l	Rabgap1l	pDC (Siglech)	0.304728	2.55949	0.75827	0.401873	0.308469	6.79389e-156	1.56186e-150
Bcl11a	Bcl11a	pDC (Siglech)	0.269507	1.04174	0.494911	0.544556	0.232627	8.74487e-118	2.01038e-112
Prkca	Prkca	pDC (Siglech)	0.266569	1.24888	0.562341	0.474034	0.245065	5.04964e-124	1.16087e-118
Tmem163	Tmem163	pDC (Siglech)	0.226261	0.498038	0.306616	0.737929	0.174077	1.80349e-88	4.14608e-83
Ccr9	Ccr9	pDC (Siglech)	0.216603	0.499557	0.291349	0.74345	0.151665	2.84867e-77	6.54887e-72
Tex2	Tex2	pDC (Siglech)	0.215947	0.736907	0.405852	0.532082	0.186275	1.43187e-94	3.29176e-89
Irf8	Irf8	pDC (Siglech)	0.208129	0.949033	0.5	0.416257	0.196384	1.25319e-99	2.88098e-94
Fyn	Fyn	pDC (Siglech)	0.201711	1.0421	0.517812	0.389545	0.195519	3.3968e-99	7.80896e-94
Aff3	Aff3	pDC (Siglech)	0.18567	0.775591	0.436387	0.425472	0.172089	1.7775e-87	4.08633e-82
Cmah	Cmah	pDC (Siglech)	0.18322	0.624739	0.360051	0.508872	0.164553	1.03879e-83	2.3881e-78
Ppm1e	Ppm1e	pDC (Siglech)	0.179376	0.403453	0.259542	0.691123	0.127607	2.90988e-65	6.68958e-60
Pacsin1	Pacsin1	pDC (Siglech)	0.171	0.325786	0.237913	0.718749	0.12039	1.16048e-61	2.66784e-56
Carmil1	Carmil1	pDC (Siglech)	0.162107	0.342381	0.235369	0.688736	0.123827	2.23848e-63	5.14608e-58
Mbnl1	Mbnl1	pDC (Siglech)	0.158845	1.95825	0.699746	0.227004	0.0919722	1.7171e-47	3.94748e-42
Tcf12	Tcf12	pDC (Siglech)	0.151663	0.879247	0.477099	0.317887	0.11936	3.78463e-61	8.70057e-56
St8sia4	St8sia4	pDC (Siglech)	0.151499	1.02311	0.493639	0.306902	0.134298	1.33418e-68	3.06717e-63
Slc41a2	Slc41a2	pDC (Siglech)	0.149616	0.475348	0.310433	0.481958	0.109132	4.77801e-56	1.09843e-50
Fmnl2	Fmnl2	pDC (Siglech)	0.148802	1.01798	0.466921	0.318687	0.108389	1.12177e-55	2.57885e-50
Rnf220	Rnf220	pDC (Siglech)	0.146911	0.459166	0.274809	0.534592	0.117943	1.92651e-60	4.42889e-55
