## Supplemental table 5 for "Dynamics of bleomycin-induced lung injury at single-nucleus resolution"

### Sheet: Sheet1
gene_id	gene_short_name	cell_group	marker_score	mean_expression	fraction_expressing	specificity	pseudo_R2	marker_test_p_value	marker_test_q_value
Bank1	Bank1	B cells (Bank1)	0.396208	2.79154	0.698786	0.566995	0.277364	1.70437e-291	1.74175e-286
Ebf1	Ebf1	B cells (Bank1)	0.277603	2.8396	0.713355	0.389151	0.221566	9.35898e-232	9.56422e-227
Foxp1	Foxp1	B cells (Bank1)	0.26013	2.44925	0.668498	0.389125	0.122756	7.52704e-128	7.69211e-123
Bach2	Bach2	B cells (Bank1)	0.221322	2.13464	0.61623	0.359155	0.105835	2.75621e-110	2.81665e-105
Btla	Btla	B cells (Bank1)	0.202169	1.0932	0.427476	0.472936	0.0919398	6.54501e-96	6.68855e-91
Fchsd2	Fchsd2	B cells (Bank1)	0.19668	1.40253	0.480128	0.40964	0.0904773	2.12087e-94	2.16738e-89
Aff3	Aff3	B cells (Bank1)	0.195687	1.4404	0.513099	0.381382	0.0921357	4.10761e-96	4.19769e-91
March1	March1	B cells (Bank1)	0.192631	0.811905	0.339681	0.567094	0.095323	2.08761e-99	2.13339e-94
Pax5	Pax5	B cells (Bank1)	0.163861	0.791289	0.35476	0.461892	0.0898698	8.99411e-94	9.19135e-89
Arhgap15	Arhgap15	B cells (Bank1)	0.151359	2.73987	0.69508	0.217758	0.00814423	7.50008e-10	7.66456e-05
Man1a	Man1a	B cells (Bank1)	0.144953	1.20871	0.44345	0.326875	0.0399066	2.0279e-42	2.07237e-37
Prkcb	Prkcb	B cells (Bank1)	0.138135	1.10668	0.439361	0.314401	0.0509718	9.34884e-54	9.55386e-49
Ripor2	Ripor2	B cells (Bank1)	0.136598	1.34945	0.50147	0.272396	0.0297787	4.70619e-32	4.8094e-27
Lyn	Lyn	B cells (Bank1)	0.135112	0.711226	0.324089	0.416898	0.0677348	5.76555e-71	5.89199e-66
Ralgps2	Ralgps2	B cells (Bank1)	0.129019	0.805047	0.348115	0.370622	0.0401711	1.08708e-42	1.11092e-37
Immp2l	Immp2l	B cells (Bank1)	0.123288	0.879287	0.341214	0.361322	0.0441229	9.75567e-47	9.96961e-42
Mef2c	Mef2c	B cells (Bank1)	0.119143	0.968173	0.384665	0.309733	0.0324296	9.12133e-35	9.32136e-30
Ppp3ca	Ppp3ca	B cells (Bank1)	0.115755	0.856349	0.35655	0.324655	0.0368426	2.7775e-39	2.83841e-34
Syk	Syk	B cells (Bank1)	0.115352	0.673147	0.300192	0.38426	0.0523018	4.0456e-55	4.13432e-50
Cd55	Cd55	B cells (Bank1)	0.114596	0.534676	0.247796	0.462464	0.0514597	2.9546e-54	3.01939e-49
Malat1	Malat1	B cells (Bank1)	0.114229	5.49382	0.735208	0.15537	0.0023047	0.00106323	1
Lrrk2	Lrrk2	B cells (Bank1)	0.107422	0.383556	0.181086	0.593207	0.0416841	3.06926e-44	3.13657e-39
Add3	Add3	B cells (Bank1)	0.1073	0.630891	0.288946	0.371349	0.0400844	1.3334e-42	1.36264e-37
Macf1	Macf1	B cells (Bank1)	0.10451	1.04219	0.420575	0.248492	0.0135265	2.1071e-15	2.15331e-10
Ccnd3	Ccnd3	B cells (Bank1)	0.100871	0.950383	0.374696	0.269206	0.0204609	1.62366e-22	1.65927e-17
Klrk1	Klrk1	NK (Klrk1)	0.231298	0.789666	0.322951	0.716203	0.140949	6.14195e-80	6.27664e-75
Gm2682	Gm2682	NK (Klrk1)	0.227808	2.19292	0.598361	0.38072	0.133712	6.74891e-76	6.89692e-71
Ptprc	Ptprc	NK (Klrk1)	0.204121	2.66647	0.693443	0.294359	0.0786477	3.06813e-45	3.13541e-40
Ccl5	Ccl5	NK (Klrk1)	0.195226	0.789967	0.280328	0.69642	0.105922	2.09144e-60	2.13731e-55
Ncr1	Ncr1	NK (Klrk1)	0.172568	0.458355	0.206557	0.835449	0.0952078	1.91502e-54	1.95702e-49
Gzma	Gzma	NK (Klrk1)	0.172558	0.673461	0.243443	0.708825	0.105875	2.22145e-60	2.27017e-55
Il18rap	Il18rap	NK (Klrk1)	0.142302	0.554275	0.254098	0.560028	0.0844931	1.73407e-48	1.7721e-43
Klra8	Klra8	NK (Klrk1)	0.138714	0.453276	0.167213	0.829563	0.078363	4.41627e-45	4.51312e-40
Klra4	Klra4	NK (Klrk1)	0.131459	0.408816	0.159836	0.822462	0.0787782	2.5964e-45	2.65334e-40
Samd3	Samd3	NK (Klrk1)	0.125345	0.390793	0.184426	0.679651	0.0737267	1.66029e-42	1.6967e-37
Klre1	Klre1	NK (Klrk1)	0.125209	0.331465	0.162295	0.771492	0.072092	1.34283e-41	1.37227e-36
Itga2	Itga2	NK (Klrk1)	0.124173	0.419086	0.186066	0.667359	0.0705685	9.41881e-41	9.62536e-36
Fyn	Fyn	NK (Klrk1)	0.114588	0.701552	0.3	0.381959	0.0527086	7.73424e-31	7.90385e-26
Klrc2	Klrc2	NK (Klrk1)	0.114338	0.312597	0.156557	0.730326	0.0610639	1.78112e-35	1.82018e-30
Mbnl1	Mbnl1	NK (Klrk1)	0.107895	1.49108	0.484426	0.222727	0.00670777	3.90474e-05	1
Actb	Actb	NK (Klrk1)	0.101793	1.55696	0.413934	0.245916	0.016617	9.44e-11	9.64702e-06
Arsb	Arsb	NK (Klrk1)	0.101457	0.439914	0.192623	0.526711	0.0533848	3.25882e-31	3.33028e-26
Itga4	Itga4	NK (Klrk1)	0.101306	1.23197	0.431967	0.234522	0.014324	1.83419e-09	0.000187442
Peak1	Peak1	NK (Klrk1)	0.100235	0.500724	0.218852	0.458003	0.050763	9.29734e-30	9.50124e-25
Skap1	Skap1	NK (Klrk1)	0.0977031	0.999459	0.393443	0.248329	0.0187534	5.99421e-12	6.12567e-07
Dock2	Dock2	NK (Klrk1)	0.0974905	1.53356	0.504098	0.193396	0.00299296	0.00601235	1
Gm42418	Gm42418	NK (Klrk1)	0.0964982	4.25732	0.602459	0.160174	0.000747805	0.169734	1
Ripor2	Ripor2	NK (Klrk1)	0.0964664	1.11228	0.409836	0.235378	0.0104768	2.7341e-07	0.0279405
Aoah	Aoah	NK (Klrk1)	0.0961219	0.235412	0.113934	0.84366	0.0518445	2.33387e-30	2.38505e-25
Clnk	Clnk	NK (Klrk1)	0.0950918	0.305713	0.14918	0.637429	0.0531951	4.15331e-31	4.24439e-26
Gm30211	Gm30211	Plasma cells (Jchain)	0.428098	20.6498	0.884072	0.484234	0.350333	2.99856e-247	3.06432e-242
Jchain	Jchain	Plasma cells (Jchain)	0.419041	4.55211	0.801602	0.522754	0.330726	3.61166e-233	3.69087e-228
Trp53inp1	Trp53inp1	Plasma cells (Jchain)	0.277664	1.22068	0.556079	0.499325	0.169752	3.56993e-119	3.64822e-114
Malat1	Malat1	Plasma cells (Jchain)	0.265146	13.534	0.861923	0.307621	0.0833957	4.01153e-59	4.0995e-54
Fndc3a	Fndc3a	Plasma cells (Jchain)	0.241309	1.33998	0.619227	0.389694	0.138735	1.59477e-97	1.62975e-92
Eaf2	Eaf2	Plasma cells (Jchain)	0.240412	0.928896	0.512253	0.469324	0.150087	1.94896e-105	1.9917e-100
Gm42418	Gm42418	Plasma cells (Jchain)	0.23677	9.12541	0.829877	0.285308	0.0777052	3.44619e-55	3.52176e-50
Hsp90b1	Hsp90b1	Plasma cells (Jchain)	0.2008	1.33426	0.574929	0.34926	0.113934	2.79573e-80	2.85704e-75
Ell2	Ell2	Plasma cells (Jchain)	0.194324	0.747229	0.464185	0.418635	0.114591	9.78559e-81	1.00002e-75
Gm26917	Gm26917	Plasma cells (Jchain)	0.191819	4.43021	0.631008	0.303988	0.0578194	1.85489e-41	1.89557e-36
Dennd5b	Dennd5b	Plasma cells (Jchain)	0.184997	0.829408	0.503299	0.36757	0.116128	8.3754e-82	8.55907e-77
Fut8	Fut8	Plasma cells (Jchain)	0.183367	0.866836	0.494816	0.370576	0.0992816	4.0506e-70	4.13943e-65
Txndc5	Txndc5	Plasma cells (Jchain)	0.182785	0.601861	0.407634	0.448405	0.105362	2.47404e-74	2.5283e-69
Txndc11	Txndc11	Plasma cells (Jchain)	0.174139	0.565883	0.393497	0.442542	0.101186	1.94012e-71	1.98267e-66
Msi2	Msi2	Plasma cells (Jchain)	0.16683	0.840973	0.496701	0.335876	0.0900302	1.03165e-63	1.05428e-58
Xbp1	Xbp1	Plasma cells (Jchain)	0.166188	0.451617	0.34213	0.485745	0.0949883	3.81271e-67	3.89632e-62
Cacna1e	Cacna1e	Plasma cells (Jchain)	0.161107	0.557061	0.339303	0.474818	0.0969828	1.58477e-68	1.61953e-63
Sel1l	Sel1l	Plasma cells (Jchain)	0.149008	0.459837	0.331762	0.449139	0.077393	5.6635e-55	5.7877e-50
Edem1	Edem1	Plasma cells (Jchain)	0.145438	0.552124	0.361451	0.402371	0.0758099	7.03182e-54	7.18602e-49
Cpeb3	Cpeb3	Plasma cells (Jchain)	0.144483	0.361581	0.255419	0.565668	0.0727488	9.16021e-52	9.36109e-47
Tent5c	Tent5c	Plasma cells (Jchain)	0.1356	0.332713	0.272385	0.497826	0.0730968	5.26661e-52	5.38211e-47
Fam214a	Fam214a	Plasma cells (Jchain)	0.132732	0.440153	0.325165	0.408198	0.0719076	3.49153e-51	3.56809e-46
Tcf4	Tcf4	Plasma cells (Jchain)	0.132162	0.600947	0.414232	0.319054	0.0702234	5.08468e-50	5.19619e-45
Fndc3b	Fndc3b	Plasma cells (Jchain)	0.129951	0.380902	0.291235	0.446207	0.0656418	7.40895e-47	7.57142e-42
Tram2	Tram2	Plasma cells (Jchain)	0.124196	0.334768	0.290763	0.427137	0.0644482	4.93947e-46	5.04779e-41
Ebf1	Ebf1	Proliferating B cells (Mki67)	0.301119	3.19507	0.705128	0.427042	0.177173	3.2636e-22	3.33517e-17
Bach2	Bach2	Proliferating B cells (Mki67)	0.166722	1.75844	0.538462	0.309626	0.0444225	1.24175e-06	0.126898
Pax5	Pax5	Proliferating B cells (Mki67)	0.145888	0.617276	0.384615	0.379309	0.0759019	2.30564e-10	2.3562e-05
Ms4a1	Ms4a1	Proliferating B cells (Mki67)	0.142394	0.556562	0.269231	0.528893	0.0880412	8.60147e-12	8.7901e-07
Sox5	Sox5	Proliferating B cells (Mki67)	0.138941	0.523991	0.205128	0.677339	0.107516	4.46706e-14	4.56502e-09
Prkcb	Prkcb	Proliferating B cells (Mki67)	0.129901	0.99275	0.448718	0.289494	0.0439558	1.412e-06	0.144297
Bank1	Bank1	Proliferating B cells (Mki67)	0.117074	1.13272	0.423077	0.27672	0.0538967	9.22906e-08	0.00943145
Lrmp	Lrmp	Proliferating B cells (Mki67)	0.115748	0.407096	0.25641	0.451416	0.0640666	5.75134e-09	0.000587747
Kcnq5	Kcnq5	Proliferating B cells (Mki67)	0.115664	1.16484	0.423077	0.273387	0.0239769	0.000368234	1
Fchsd2	Fchsd2	Proliferating B cells (Mki67)	0.113521	0.807936	0.423077	0.268323	0.0441797	1.32758e-06	0.13567
Mybl1	Mybl1	Proliferating B cells (Mki67)	0.10934	0.347187	0.153846	0.710707	0.0702202	1.07839e-09	0.000110204
Wdfy4	Wdfy4	Proliferating B cells (Mki67)	0.106906	0.475282	0.25641	0.416932	0.0442178	1.31371e-06	0.134252
Arhgap15	Arhgap15	Proliferating B cells (Mki67)	0.105766	2.00482	0.615385	0.17187	0.000553165	0.588555	1
Rabgap1l	Rabgap1l	Proliferating B cells (Mki67)	0.102631	1.10206	0.435897	0.235447	0.0116484	0.0130487	1
Syk	Syk	Proliferating B cells (Mki67)	0.0988394	0.59755	0.282051	0.350431	0.0355321	1.44874e-05	1
Baz1a	Baz1a	Proliferating B cells (Mki67)	0.0973946	0.425952	0.282051	0.345308	0.0526713	1.29064e-07	0.0131894
Btla	Btla	Proliferating B cells (Mki67)	0.0971889	0.559074	0.346154	0.280768	0.0252194	0.000259178	1
Ly86	Ly86	Proliferating B cells (Mki67)	0.0914241	0.271803	0.205128	0.445692	0.0600061	1.73938e-08	0.00177753
Foxp1	Foxp1	Proliferating B cells (Mki67)	0.0910145	1.0809	0.435897	0.208798	0.00837799	0.0352683	1
Aff3	Aff3	Proliferating B cells (Mki67)	0.0878056	0.843943	0.346154	0.253661	0.0150312	0.00480212	1
Tmem131l	Tmem131l	Proliferating B cells (Mki67)	0.0872309	0.42069	0.24359	0.358106	0.0419067	2.48352e-06	0.253798
Ptprc	Ptprc	Proliferating B cells (Mki67)	0.0872003	1.21114	0.538462	0.161943	0.000298845	0.690931	1
Arhgap24	Arhgap24	Proliferating B cells (Mki67)	0.0858475	0.329489	0.179487	0.478293	0.0466407	6.74669e-07	0.0689464
Phip	Phip	Proliferating B cells (Mki67)	0.0852766	0.543534	0.320513	0.266063	0.0221028	0.000626706	1
Cr2	Cr2	Proliferating B cells (Mki67)	0.0851374	0.363833	0.166667	0.510824	0.0489951	3.53462e-07	0.0361214
Actb	Actb	Proliferating T cells (Mki67)	0.214518	2.6062	0.589474	0.363915	0.0995672	2.60086e-40	2.65789e-35
Ikzf2	Ikzf2	Proliferating T cells (Mki67)	0.169382	1.02847	0.317544	0.533413	0.104494	3.14651e-42	3.21551e-37
Mki67	Mki67	Proliferating T cells (Mki67)	0.162737	0.885595	0.433333	0.375546	0.104026	4.78739e-42	4.89238e-37
Skap1	Skap1	Proliferating T cells (Mki67)	0.162551	1.22947	0.559649	0.290452	0.0854271	8.24432e-35	8.42512e-30
Top2a	Top2a	Proliferating T cells (Mki67)	0.137206	0.700189	0.35614	0.385259	0.0860014	4.92907e-35	5.03716e-30
Mbnl1	Mbnl1	Proliferating T cells (Mki67)	0.13602	1.49734	0.608772	0.223433	0.0329145	2.33125e-14	2.38238e-09
Fyb	Fyb	Proliferating T cells (Mki67)	0.130425	0.621697	0.412281	0.31635	0.0693482	1.48092e-28	1.5134e-23
Ptprc	Ptprc	Proliferating T cells (Mki67)	0.130236	1.62347	0.64386	0.202274	0.022724	2.3109e-10	2.36158e-05
Smc4	Smc4	Proliferating T cells (Mki67)	0.128427	0.805059	0.442105	0.290489	0.0547575	7.05404e-23	7.20874e-18
Themis	Themis	Proliferating T cells (Mki67)	0.123512	0.712379	0.357895	0.345107	0.0769627	1.61642e-31	1.65186e-26
Gm42418	Gm42418	Proliferating T cells (Mki67)	0.122549	4.88164	0.689474	0.177743	0.00482188	0.00351211	1
Thy1	Thy1	Proliferating T cells (Mki67)	0.120939	0.382767	0.250877	0.482065	0.0930062	9.28571e-38	9.48935e-33
Bcl11b	Bcl11b	Proliferating T cells (Mki67)	0.115352	0.480088	0.301754	0.382271	0.0795632	1.57411e-32	1.60863e-27
Arhgap15	Arhgap15	Proliferating T cells (Mki67)	0.109431	1.98267	0.642105	0.170425	3.12076e-05	0.814362	1
Dock2	Dock2	Proliferating T cells (Mki67)	0.101349	1.34481	0.578947	0.175058	0.0038915	0.00873598	1
Tox	Tox	Proliferating T cells (Mki67)	0.0983297	0.701095	0.303509	0.323976	0.0403763	2.83707e-17	2.89929e-12
Icos	Icos	Proliferating T cells (Mki67)	0.0976865	0.309784	0.214035	0.456404	0.0718442	1.58333e-29	1.61805e-24
Prkch	Prkch	Proliferating T cells (Mki67)	0.0952568	0.507958	0.322807	0.295089	0.0423601	4.77475e-18	4.87946e-13
Knl1	Knl1	Proliferating T cells (Mki67)	0.0917896	0.303622	0.215789	0.425366	0.0605367	3.97114e-25	4.05823e-20
Diaph3	Diaph3	Proliferating T cells (Mki67)	0.091489	0.396375	0.264912	0.345356	0.0515536	1.24753e-21	1.27489e-16
Elmo1	Elmo1	Proliferating T cells (Mki67)	0.0883179	0.804265	0.417544	0.211518	0.0105472	1.57739e-05	1
Gm26917	Gm26917	Proliferating T cells (Mki67)	0.088226	2.59387	0.435088	0.202777	0.000992396	0.185465	1
Tubb5	Tubb5	Proliferating T cells (Mki67)	0.0873917	0.370824	0.187719	0.465545	0.0437523	1.36775e-18	1.39775e-13
Camk4	Camk4	Proliferating T cells (Mki67)	0.0862854	0.392959	0.250877	0.343935	0.0451631	3.85458e-19	3.93911e-14
Gm30211	Gm30211	Proliferating plasma cells (Mki67)	0.349507	14.9494	0.933775	0.374295	0.30297	9.52976e-56	9.73875e-51
Hsp90b1	Hsp90b1	Proliferating plasma cells (Mki67)	0.310921	1.7252	0.728477	0.42681	0.253358	7.24051e-47	7.3993e-42
Jchain	Jchain	Proliferating plasma cells (Mki67)	0.303972	2.8759	0.84106	0.361415	0.270413	6.42892e-50	6.56991e-45
Ell2	Ell2	Proliferating plasma cells (Mki67)	0.241411	0.770275	0.562914	0.42886	0.191236	9.27365e-36	9.47702e-31
Fndc3a	Fndc3a	Proliferating plasma cells (Mki67)	0.205556	1.05168	0.635762	0.323322	0.120913	3.44956e-23	3.52521e-18
Snd1	Snd1	Proliferating plasma cells (Mki67)	0.182435	0.721055	0.490066	0.372266	0.119848	5.35008e-23	5.46741e-18
Hspa5	Hspa5	Proliferating plasma cells (Mki67)	0.18084	0.665206	0.430464	0.420106	0.128939	1.26589e-24	1.29365e-19
Eaf2	Eaf2	Proliferating plasma cells (Mki67)	0.177857	0.671218	0.490066	0.362924	0.111533	1.64425e-21	1.68031e-16
Mki67	Mki67	Proliferating plasma cells (Mki67)	0.175672	0.791886	0.509934	0.344499	0.118509	9.28737e-23	9.49105e-18
Gm42418	Gm42418	Proliferating plasma cells (Mki67)	0.171598	5.98022	0.827815	0.207291	0.0388485	1.93579e-08	0.00197824
Fbxw7	Fbxw7	Proliferating plasma cells (Mki67)	0.163052	0.595545	0.490066	0.332714	0.089155	1.67379e-17	1.7105e-12
Calr	Calr	Proliferating plasma cells (Mki67)	0.157504	0.460991	0.377483	0.417247	0.0847822	1.01807e-16	1.04039e-11
Fndc3b	Fndc3b	Proliferating plasma cells (Mki67)	0.144846	0.3716	0.331126	0.437435	0.0975672	5.20399e-19	5.31811e-14
Cmah	Cmah	Proliferating plasma cells (Mki67)	0.142986	0.642441	0.509934	0.280401	0.065385	3.10234e-13	3.17037e-08
Tcf4	Tcf4	Proliferating plasma cells (Mki67)	0.141626	0.567652	0.463576	0.305508	0.0782965	1.48413e-15	1.51667e-10
Rrbp1	Rrbp1	Proliferating plasma cells (Mki67)	0.140602	0.441772	0.357616	0.393164	0.0813903	4.13282e-16	4.22345e-11
Diaph3	Diaph3	Proliferating plasma cells (Mki67)	0.140313	0.446094	0.370861	0.378345	0.0863778	5.26777e-17	5.38329e-12
Malat1	Malat1	Proliferating plasma cells (Mki67)	0.140296	7.46639	0.715232	0.196154	0.00273606	0.136144	1
AI662270	AI662270	Proliferating plasma cells (Mki67)	0.133184	0.306064	0.271523	0.490508	0.0954707	1.23566e-18	1.26276e-13
Txndc5	Txndc5	Proliferating plasma cells (Mki67)	0.133105	0.453427	0.370861	0.358908	0.0762661	3.43554e-15	3.51088e-10
Fut8	Fut8	Proliferating plasma cells (Mki67)	0.131524	0.622858	0.456954	0.287827	0.0557993	1.65391e-11	1.69018e-06
H13	H13	Proliferating plasma cells (Mki67)	0.126969	0.352323	0.324503	0.391272	0.0683113	9.23285e-14	9.43533e-09
Edem1	Edem1	Proliferating plasma cells (Mki67)	0.125615	0.412888	0.390728	0.321489	0.0779749	1.69511e-15	1.73228e-10
Itga4	Itga4	Proliferating plasma cells (Mki67)	0.123689	1.11283	0.569536	0.217175	0.0256536	5.00916e-06	0.511901
Top1	Top1	Proliferating plasma cells (Mki67)	0.121239	0.399206	0.324503	0.373616	0.0605995	2.25542e-12	2.30488e-07
Il7r	Il7r	T cells (Themis)	0.222616	1.0409	0.380054	0.585748	0.0993204	9.20002e-106	9.40178e-101
Skap1	Skap1	T cells (Themis)	0.216979	1.73545	0.573772	0.378162	0.0895638	1.8647e-95	1.9056e-90
Arhgap15	Arhgap15	T cells (Themis)	0.186917	3.33623	0.739716	0.252687	0.0214223	5.64498e-24	5.76877e-19
Gm2682	Gm2682	T cells (Themis)	0.171974	1.8601	0.512833	0.335342	0.0570328	3.0802e-61	3.14775e-56
Inpp4b	Inpp4b	T cells (Themis)	0.141016	1.73573	0.491504	0.286908	0.0246261	2.5174e-27	2.57261e-22
Lef1	Lef1	T cells (Themis)	0.13947	0.703363	0.277628	0.502362	0.0619932	1.92605e-66	1.96828e-61
Themis	Themis	T cells (Themis)	0.139297	0.877381	0.343373	0.405672	0.0503517	3.0954e-54	3.16328e-49
Mbnl1	Mbnl1	T cells (Themis)	0.126877	1.6017	0.53967	0.2351	0.0167415	4.48336e-19	4.58168e-14
Ms4a4b	Ms4a4b	T cells (Themis)	0.119414	0.815365	0.330013	0.361845	0.0481906	5.67613e-52	5.80061e-47
Camk4	Camk4	T cells (Themis)	0.117575	0.566094	0.256651	0.458112	0.0379997	2.6209e-41	2.67837e-36
Ptprc	Ptprc	T cells (Themis)	0.116331	1.70305	0.55467	0.209729	0.00605689	8.11444e-08	0.00829239
Satb1	Satb1	T cells (Themis)	0.113347	0.850504	0.320286	0.353893	0.0356121	8.22809e-39	8.40853e-34
Itk	Itk	T cells (Themis)	0.113089	0.5489	0.262276	0.431182	0.0383923	1.01814e-41	1.04047e-36
Prkcq	Prkcq	T cells (Themis)	0.112231	0.659504	0.298488	0.375999	0.0387772	4.02916e-42	4.11752e-37
Utrn	Utrn	T cells (Themis)	0.110555	0.769651	0.333177	0.33182	0.0257011	1.89218e-28	1.93368e-23
Rapgef6	Rapgef6	T cells (Themis)	0.110511	0.908262	0.378999	0.291586	0.0179949	2.18143e-20	2.22927e-15
Ccnd3	Ccnd3	T cells (Themis)	0.109948	1.00093	0.392711	0.279971	0.0273284	3.76345e-30	3.84599e-25
Fyb	Fyb	T cells (Themis)	0.10866	0.699916	0.313723	0.346358	0.0325286	1.37798e-35	1.4082e-30
Grap2	Grap2	T cells (Themis)	0.108486	0.705217	0.310442	0.349458	0.0278313	1.12177e-30	1.14638e-25
Malat1	Malat1	T cells (Themis)	0.102906	5.17573	0.693191	0.148453	1.55426e-07	0.978328	1
Dock2	Dock2	T cells (Themis)	0.095769	1.47635	0.509668	0.187905	0.00132258	0.0122065	1
Ms4a6b	Ms4a6b	T cells (Themis)	0.0948364	0.492054	0.229111	0.413933	0.0343061	1.90886e-37	1.95072e-32
Peli1	Peli1	T cells (Themis)	0.093843	0.661906	0.28173	0.333096	0.0207123	3.12214e-23	3.19061e-18
Dock10	Dock10	T cells (Themis)	0.0938137	0.924312	0.371147	0.252767	0.0140987	2.64631e-16	2.70434e-11
Ppm1h	Ppm1h	T cells (Themis)	0.0898577	0.467858	0.21786	0.412456	0.0267776	1.4172e-29	1.44828e-24
