## Supplemental table 6 for "Dynamics of bleomycin-induced lung injury at single-nucleus resolution"

### Sheet: Sheet1
gene_id	gene_short_name	cell_group	marker_score	mean_expression	fraction_expressing	specificity	pseudo_R2	marker_test_p_value	marker_test_q_value
Gpc6	Gpc6	Adventitial FB (Dcn)	0.347199	0.876768	0.491289	0.70671	0.268472	8.52489e-67	1.0368e-61
Dcn	Dcn	Adventitial FB (Dcn)	0.286543	0.788216	0.445993	0.642484	0.213561	4.40478e-53	5.35709e-48
Gm42418	Gm42418	Adventitial FB (Dcn)	0.236839	7.72934	0.878049	0.269733	0.0309235	8.48147e-09	0.00103152
Col3a1	Col3a1	Adventitial FB (Dcn)	0.229606	1.64325	0.592334	0.387629	0.0633181	1.46559e-16	1.78245e-11
Col1a2	Col1a2	Adventitial FB (Dcn)	0.226755	1.68491	0.627178	0.361549	0.0520917	7.13478e-14	8.67732e-09
Col1a1	Col1a1	Adventitial FB (Dcn)	0.214145	1.90875	0.567944	0.377053	0.0528689	4.64885e-14	5.65393e-09
Naaladl2	Naaladl2	Adventitial FB (Dcn)	0.213915	0.555548	0.376307	0.568459	0.129311	1.91909e-32	2.334e-27
Celf2	Celf2	Adventitial FB (Dcn)	0.212281	1.72491	0.71777	0.295751	0.0305353	1.05164e-08	0.001279
Slit3	Slit3	Adventitial FB (Dcn)	0.21187	1.14531	0.54007	0.392301	0.0771304	7.1886e-20	8.74277e-15
Rbms3	Rbms3	Adventitial FB (Dcn)	0.21092	1.48547	0.696864	0.30267	0.0365662	3.74002e-10	4.54861e-05
Lama2	Lama2	Adventitial FB (Dcn)	0.209781	1.00945	0.56446	0.371649	0.0631449	1.61238e-16	1.96097e-11
Adamtsl1	Adamtsl1	Adventitial FB (Dcn)	0.206756	0.41751	0.303136	0.682056	0.152307	4.95369e-38	6.02467e-33
Gsn	Gsn	Adventitial FB (Dcn)	0.199606	1.39051	0.54007	0.369593	0.0439951	6.19447e-12	7.53371e-07
Timp3	Timp3	Adventitial FB (Dcn)	0.191286	0.953541	0.526132	0.36357	0.0378461	1.8442e-10	2.24292e-05
Zbtb20	Zbtb20	Adventitial FB (Dcn)	0.189789	1.45053	0.71777	0.264415	0.010004	0.00107358	1
Gm26917	Gm26917	Adventitial FB (Dcn)	0.181498	3.93961	0.675958	0.268505	0.016326	2.91691e-05	1
Frmd5	Frmd5	Adventitial FB (Dcn)	0.170242	0.575198	0.303136	0.561602	0.0980585	6.75545e-25	8.21598e-20
Opcml	Opcml	Adventitial FB (Dcn)	0.166829	0.314221	0.236934	0.704115	0.131575	5.42447e-33	6.59724e-28
Malat1	Malat1	Adventitial FB (Dcn)	0.165721	7.96779	0.860627	0.192559	1.32034e-07	0.990527	1
Col14a1	Col14a1	Adventitial FB (Dcn)	0.162832	0.275467	0.271777	0.599138	0.111904	3.11138e-28	3.78406e-23
Cped1	Cped1	Adventitial FB (Dcn)	0.162381	0.562865	0.442509	0.366956	0.0496777	2.69929e-13	3.28287e-08
Cygb	Cygb	Adventitial FB (Dcn)	0.157259	0.307165	0.28223	0.557203	0.11358	1.22538e-28	1.49031e-23
Nfia	Nfia	Adventitial FB (Dcn)	0.154002	0.719171	0.505226	0.304818	0.030166	1.29044e-08	0.00156944
Igfbp7	Igfbp7	Adventitial FB (Dcn)	0.15052	0.680318	0.480836	0.313038	0.02896	2.5184e-08	0.00306288
Nfib	Nfib	Adventitial FB (Dcn)	0.146567	0.842202	0.547038	0.267928	0.00780857	0.00386487	1
Macf1	Macf1	Alveolar FB (Nox4)	0.235195	3.22493	0.713839	0.329478	0.0468353	5.01258e-22	6.09629e-17
Fmo2	Fmo2	Alveolar FB (Nox4)	0.222075	1.80659	0.530884	0.418311	0.0629481	3.67608e-29	4.47085e-24
Nebl	Nebl	Alveolar FB (Nox4)	0.22163	1.69081	0.512119	0.43277	0.078568	4.01743e-36	4.886e-31
Malat1	Malat1	Alveolar FB (Nox4)	0.221498	11.2043	0.888976	0.249161	0.0211529	1.03364e-10	1.25711e-05
Prex2	Prex2	Alveolar FB (Nox4)	0.209101	1.80806	0.563722	0.370929	0.0388426	1.67929e-18	2.04235e-13
Limch1	Limch1	Alveolar FB (Nox4)	0.197109	1.71724	0.558249	0.353084	0.0341447	1.9683e-16	2.39384e-11
Dock4	Dock4	Alveolar FB (Nox4)	0.189053	1.57116	0.50821	0.371999	0.0326356	9.08681e-16	1.10514e-10
Aldh1a1	Aldh1a1	Alveolar FB (Nox4)	0.173192	1.20567	0.414386	0.417949	0.0428055	3.00817e-20	3.65853e-15
Prkg1	Prkg1	Alveolar FB (Nox4)	0.169797	1.70678	0.518374	0.327557	0.0104083	5.99817e-06	0.729498
Tns1	Tns1	Alveolar FB (Nox4)	0.15514	0.989796	0.39093	0.396848	0.03011	1.175e-14	1.42904e-09
Gm42418	Gm42418	Alveolar FB (Nox4)	0.154182	5.90508	0.700547	0.220087	0.00353056	0.0084408	1
Zbtb20	Zbtb20	Alveolar FB (Nox4)	0.146844	1.5486	0.528538	0.27783	0.000284827	0.45458	1
Nox4	Nox4	Alveolar FB (Nox4)	0.145524	1.23471	0.42846	0.339646	0.0106372	4.73727e-06	0.576146
Shroom3	Shroom3	Alveolar FB (Nox4)	0.139488	1.01313	0.397967	0.350502	0.0177247	3.36892e-09	0.000409728
Pid1	Pid1	Alveolar FB (Nox4)	0.136961	1.1606	0.411259	0.33303	0.0140847	1.37875e-07	0.0167683
Arhgap6	Arhgap6	Alveolar FB (Nox4)	0.12986	1.34782	0.438624	0.296061	0.00151346	0.084698	1
Spon1	Spon1	Alveolar FB (Nox4)	0.129231	0.905327	0.371384	0.347971	0.0135777	2.31566e-07	0.0281631
Celf2	Celf2	Alveolar FB (Nox4)	0.128831	1.49783	0.484754	0.265767	0.00165263	0.0716072	1
Inmt	Inmt	Alveolar FB (Nox4)	0.124384	0.752629	0.306489	0.405833	0.0288169	4.35649e-14	5.29836e-09
Itga8	Itga8	Alveolar FB (Nox4)	0.122529	0.675747	0.299453	0.409175	0.0375107	6.48432e-18	7.88623e-13
Cacna1c	Cacna1c	Alveolar FB (Nox4)	0.118863	0.930113	0.362002	0.328349	0.00285999	0.0177684	1
Pbx1	Pbx1	Alveolar FB (Nox4)	0.118092	1.17434	0.433933	0.272143	0.000147892	0.589997	1
Arhgap24	Arhgap24	Alveolar FB (Nox4)	0.117955	0.861721	0.347146	0.339786	0.00611449	0.0005255	1
Plxdc2	Plxdc2	Alveolar FB (Nox4)	0.11599	1.05276	0.410477	0.282573	0.000423759	0.361694	1
Sparc	Sparc	Injury-associated FB 1 (Sparc)	0.32178	1.95198	0.75802	0.424501	0.194134	6.99385e-85	8.50593e-80
Actb	Actb	Injury-associated FB 1 (Sparc)	0.303256	1.62897	0.703941	0.430797	0.193579	1.24269e-84	1.51136e-79
Mgp	Mgp	Injury-associated FB 1 (Sparc)	0.302242	2.1307	0.727773	0.415298	0.150583	1.62025e-65	1.97055e-60
Bgn	Bgn	Injury-associated FB 1 (Sparc)	0.269041	1.12281	0.626948	0.429128	0.157261	1.85737e-68	2.25894e-63
Lyz2	Lyz2	Injury-associated FB 1 (Sparc)	0.264868	1.3843	0.409716	0.646468	0.172121	4.87453e-75	5.9284e-70
Sftpc	Sftpc	Injury-associated FB 1 (Sparc)	0.260263	1.88658	0.517874	0.502561	0.149075	7.45257e-65	9.06382e-60
Col1a1	Col1a1	Injury-associated FB 1 (Sparc)	0.221803	1.76111	0.626031	0.354301	0.0849919	3.82911e-37	4.65696e-32
Fn1	Fn1	Injury-associated FB 1 (Sparc)	0.219649	1.15914	0.55637	0.394789	0.0853108	2.80065e-37	3.40615e-32
Eln	Eln	Injury-associated FB 1 (Sparc)	0.214222	2.1055	0.655362	0.326876	0.0625082	1.29699e-27	1.5774e-22
Fth1	Fth1	Injury-associated FB 1 (Sparc)	0.211251	0.413302	0.380385	0.55536	0.154217	4.07899e-67	4.96086e-62
Gpx3	Gpx3	Injury-associated FB 1 (Sparc)	0.209628	0.729683	0.511457	0.409865	0.129757	2.07673e-56	2.52572e-51
Tmsb4x	Tmsb4x	Injury-associated FB 1 (Sparc)	0.205195	0.556178	0.432631	0.474296	0.119792	4.38429e-52	5.33217e-47
B2m	B2m	Injury-associated FB 1 (Sparc)	0.188143	0.43388	0.407883	0.461268	0.116046	1.83013e-50	2.2258e-45
Calm1	Calm1	Injury-associated FB 1 (Sparc)	0.187603	0.450738	0.418882	0.447867	0.101283	4.162e-44	5.06183e-39
Eef1a1	Eef1a1	Injury-associated FB 1 (Sparc)	0.183006	0.337524	0.351971	0.519948	0.114632	7.46284e-50	9.07631e-45
Epas1	Epas1	Injury-associated FB 1 (Sparc)	0.175685	0.499127	0.430797	0.407813	0.0906394	1.49556e-39	1.8189e-34
Col1a2	Col1a2	Injury-associated FB 1 (Sparc)	0.167956	1.28069	0.572869	0.293184	0.0177309	8.06965e-09	0.000981431
Itm2b	Itm2b	Injury-associated FB 1 (Sparc)	0.159394	0.367432	0.371219	0.429379	0.0814822	1.19309e-35	1.45103e-30
Serpinh1	Serpinh1	Injury-associated FB 1 (Sparc)	0.156514	0.407263	0.380385	0.411462	0.0816471	1.01525e-35	1.23474e-30
Igfbp7	Igfbp7	Injury-associated FB 1 (Sparc)	0.156465	0.711496	0.483043	0.323915	0.0354353	3.0637e-16	3.72607e-11
Sftpb	Sftpb	Injury-associated FB 1 (Sparc)	0.15586	0.70781	0.36022	0.43268	0.0758492	2.94517e-33	3.58191e-28
Malat1	Malat1	Injury-associated FB 2 (Macf1)	0.297382	14.3366	0.990371	0.300274	0.170679	2.40414e-64	2.92391e-59
Macf1	Macf1	Injury-associated FB 2 (Macf1)	0.283327	3.14672	0.876204	0.323358	0.121819	5.97645e-46	7.26856e-41
Ptprd	Ptprd	Injury-associated FB 2 (Macf1)	0.239715	1.1431	0.724897	0.330689	0.109787	1.77366e-41	2.15712e-36
Slit2	Slit2	Injury-associated FB 2 (Macf1)	0.235968	1.25742	0.672627	0.350816	0.0976918	5.28318e-37	6.4254e-32
Limch1	Limch1	Injury-associated FB 2 (Macf1)	0.228062	1.38961	0.759285	0.300364	0.0942352	9.9468e-36	1.20973e-30
Robo2	Robo2	Injury-associated FB 2 (Macf1)	0.227325	1.0463	0.624484	0.364021	0.118376	1.14414e-44	1.3915e-39
Cacnb2	Cacnb2	Injury-associated FB 2 (Macf1)	0.216254	0.934224	0.635488	0.340296	0.0884155	1.38099e-33	1.67956e-28
Arhgap6	Arhgap6	Injury-associated FB 2 (Macf1)	0.213907	1.4121	0.697387	0.306727	0.0681346	3.73134e-26	4.53806e-21
Prex2	Prex2	Injury-associated FB 2 (Macf1)	0.210661	1.28828	0.735901	0.286263	0.066482	1.49704e-25	1.8207e-20
Ext1	Ext1	Injury-associated FB 2 (Macf1)	0.210534	0.95087	0.617607	0.340886	0.079329	2.99425e-30	3.64161e-25
Rbms3	Rbms3	Injury-associated FB 2 (Macf1)	0.202895	1.2911	0.74553	0.272149	0.0486796	4.54153e-19	5.52341e-14
Dock4	Dock4	Injury-associated FB 2 (Macf1)	0.201306	1.16383	0.68088	0.295656	0.0672364	7.94048e-26	9.65722e-21
Prkg1	Prkg1	Injury-associated FB 2 (Macf1)	0.201048	1.36088	0.729023	0.275778	0.054775	2.76141e-21	3.35843e-16
Nox4	Nox4	Injury-associated FB 2 (Macf1)	0.192076	1.04176	0.643741	0.298375	0.0507701	7.8974e-20	9.60482e-15
Plxdc2	Plxdc2	Injury-associated FB 2 (Macf1)	0.191883	1.07476	0.668501	0.287035	0.0397563	7.88886e-16	9.59444e-11
Cacna1c	Cacna1c	Injury-associated FB 2 (Macf1)	0.190629	0.833133	0.631362	0.301933	0.0684819	2.78629e-26	3.38869e-21
Sox5	Sox5	Injury-associated FB 2 (Macf1)	0.187347	0.677667	0.568088	0.329786	0.0704662	5.24931e-27	6.38422e-22
Pdzrn3	Pdzrn3	Injury-associated FB 2 (Macf1)	0.186712	0.869006	0.579092	0.322422	0.070901	3.6406e-27	4.4277e-22
Shroom3	Shroom3	Injury-associated FB 2 (Macf1)	0.186529	0.843577	0.612105	0.304734	0.0743907	1.92706e-28	2.34369e-23
Pbx1	Pbx1	Injury-associated FB 2 (Macf1)	0.182207	1.17035	0.671252	0.271444	0.040275	5.11432e-16	6.22003e-11
Nebl	Nebl	Injury-associated FB 2 (Macf1)	0.180198	1.01815	0.616231	0.29242	0.0615985	9.04577e-24	1.10015e-18
Celf2	Celf2	Injury-associated FB 2 (Macf1)	0.178792	1.29161	0.752407	0.237626	0.0189033	2.98306e-08	0.00362799
Peak1	Peak1	Injury-associated FB 2 (Macf1)	0.178667	0.835797	0.620358	0.288006	0.0453392	7.42143e-18	9.02594e-13
Chsy3	Chsy3	Injury-associated FB 2 (Macf1)	0.178144	0.518772	0.434663	0.409843	0.0874154	3.22065e-33	3.91695e-28
Cacna1d	Cacna1d	Injury-associated FB 2 (Macf1)	0.177263	0.566483	0.486933	0.364041	0.0848983	2.70917e-32	3.2949e-27
Gm42418	Gm42418	Proliferating fibroblasts (Mki67)	0.257528	7.8754	0.941327	0.27358	0.0656131	1.02724e-19	1.24933e-14
Malat1	Malat1	Proliferating fibroblasts (Mki67)	0.25738	12.2297	0.966837	0.266209	0.0731342	8.09415e-22	9.8441e-17
Gm26917	Gm26917	Proliferating fibroblasts (Mki67)	0.25639	4.8442	0.816327	0.314077	0.0777447	4.14196e-23	5.03745e-18
Calcrl	Calcrl	Proliferating fibroblasts (Mki67)	0.237372	0.606033	0.548469	0.43279	0.157464	1.11796e-45	1.35966e-40
Camk1d	Camk1d	Proliferating fibroblasts (Mki67)	0.217147	0.816728	0.716837	0.302924	0.113152	4.52813e-33	5.50711e-28
Arl15	Arl15	Proliferating fibroblasts (Mki67)	0.211758	0.492289	0.57398	0.368929	0.108675	8.32868e-32	1.01293e-26
Adgrl3	Adgrl3	Proliferating fibroblasts (Mki67)	0.201666	0.733813	0.670918	0.300582	0.102416	4.85141e-30	5.90029e-25
Ptprg	Ptprg	Proliferating fibroblasts (Mki67)	0.192591	0.404966	0.558673	0.344728	0.0924363	3.124e-27	3.79941e-22
Diaph3	Diaph3	Proliferating fibroblasts (Mki67)	0.184009	0.174044	0.25	0.736035	0.144717	4.92561e-42	5.99052e-37
Cyyr1	Cyyr1	Proliferating fibroblasts (Mki67)	0.181296	0.256188	0.395408	0.458504	0.141017	5.59396e-41	6.80338e-36
Smc4	Smc4	Proliferating fibroblasts (Mki67)	0.178738	0.213828	0.377551	0.473415	0.119173	8.96592e-35	1.09043e-29
Ptprm	Ptprm	Proliferating fibroblasts (Mki67)	0.177612	0.371587	0.477041	0.37232	0.0901263	1.39267e-26	1.69376e-21
Bmpr2	Bmpr2	Proliferating fibroblasts (Mki67)	0.176517	0.359252	0.596939	0.295704	0.0677913	2.52781e-20	3.07433e-15
Ext1	Ext1	Proliferating fibroblasts (Mki67)	0.175124	0.643175	0.691327	0.253316	0.0458916	3.29234e-14	4.00414e-09
Mki67	Mki67	Proliferating fibroblasts (Mki67)	0.173389	0.13552	0.244898	0.708005	0.134273	4.6532e-39	5.65922e-34
Sptbn1	Sptbn1	Proliferating fibroblasts (Mki67)	0.173058	0.752696	0.752551	0.229962	0.0291011	1.61274e-09	0.000196142
Plcb1	Plcb1	Proliferating fibroblasts (Mki67)	0.170278	0.331427	0.443878	0.383615	0.0901154	1.40251e-26	1.70573e-21
Prkg1	Prkg1	Proliferating fibroblasts (Mki67)	0.168722	0.973146	0.788265	0.214042	0.0253793	1.78155e-08	0.00216672
Cdk14	Cdk14	Proliferating fibroblasts (Mki67)	0.16629	0.376766	0.591837	0.280973	0.0749448	2.51952e-22	3.06424e-17
Mbnl1	Mbnl1	Proliferating fibroblasts (Mki67)	0.164914	0.435232	0.591837	0.278648	0.0640792	2.75626e-19	3.35216e-14
Macf1	Macf1	Proliferating fibroblasts (Mki67)	0.164561	1.52049	0.882653	0.18644	0.0203863	4.52168e-07	0.0549926
Ldb2	Ldb2	Proliferating fibroblasts (Mki67)	0.163929	0.318344	0.443878	0.369311	0.0923619	3.27815e-27	3.98689e-22
Tcf4	Tcf4	Proliferating fibroblasts (Mki67)	0.163474	0.516836	0.670918	0.243657	0.02777	3.80551e-09	0.000462827
